# Wild to domesticates: genomes of edible diploid bananas hold traces of several undefined genepools

**DOI:** 10.1101/2021.01.29.428762

**Authors:** Julie Sardos, Catherine Breton, Xavier Perrier, Ines Van Den Houwe, Janet Paofa, Mathieu Rouard, Nicolas Roux

## Abstract

This study is an unprecedent exploration of the diversity of 226 diploid bananas genotyped with restriction-site-associated DNA sequencing data (RADseq) to clarify the processes that led to the creation of edible diploid AA bananas. This wide set included 72 seedy bananas, mostly *M. acuminata* from different genepools, and 154 edible, i.e. parthenocarpic and sterile, AA accessions obtained from genebanks and recent collecting missions. We highlighted the geographic organisation of the diversity of edible AAs and confirmed the admixed nature of many and further conducted introgressions tests within AAs from South East Asia and New Guinea. Lastly, taking advantage of the presence of an important number of *M. acuminata* ssp. *banksii* (22) and of AA from Papua New Guinea (76) in the set, we investigated the patterns of differentiation between wild and cultivated bananas seemingly belonging to the same genepool. We discovered a few cultivated AAs that may be of pure origins both in South-East Asia and in New Guinea. We also detected two undefined parental genepools in South East Asia for which regions of origin could be Thailand and a region between north Borneo and the Philippines, respectively. Finally, we suggest the existence of a third genepool in New Guinea island that might be a source population for both edible AAs and the local *M. acuminata* ssp. *banksii*.
