## Supplementary Table S1 for "Wild to domesticates: genomes of edible diploid bananas hold traces of several undefined genepools"

### Sheet: 218ind_clean
DOI	Code	Name	Genome/species	Sub-group/subspecies	Country of Origin	Analysis	Genotype Cluster	Notes
n/a	3M01	Mlali pima moja six mains	AA	Mlali / Mshare	East Africa	Whole sample	GC 26
n/a	3M02	Mlali pima moja vrai	AA	Mlali / Mshare	East Africa	Whole sample	GC 26
n/a	3M03	Mlali pima deux mains	AA	Mlali / Mshare	East Africa	Whole sample	GC 26
n/a	3M05	Mlali popo	AA	Mlali / Mshare	East Africa	Pruned sample	Unique
n/a	3M11	Mlali Makoutri	AA	Mlali / Mshare	East Africa	Whole sample	GC 26
n/a	3M12	Mlali Mainty Régime noir	AA	Mlali / Mshare	East Africa	Whole sample	GC 26
n/a	3M13	Mlali Angaia	AA	Mlali / Mshare	East Africa	Whole sample	GC 26
n/a	3M14	Mlali Mshia Wa Komba	AA	Mlali / Mshare	East Africa	Whole sample	GC 26
n/a	3M16	Chimoili Kana Nkoboï	AA	Mlali / Mshare	East Africa	Pruned sample	GC26*
n/a	3M18	Mdjenga Maoua	AA	Mlali / Mshare	East Africa	Whole sample	GC 26
n/a	3M21	Pimodja	AA	Mlali / Mshare	East Africa	Whole sample	GC 26
n/a	3M24	Muraru	AA	Mlali / Mshare	East Africa	Pruned sample	Unique
n/a	3M25	Muraru Mshare	AA	Mlali / Mshare	East Africa	Whole sample	GC 26
n/a	3M26	Kamunyilya	AA	Mlali / Mshare	East Africa	Whole sample	GC 26
n/a	3M27	Maji Maji	AA	Mlali / Mshare	East Africa	Whole sample	GC 26
n/a	3M28	Makyughu	AA	Mlali / Mshare	East Africa	Whole sample	GC 26
n/a	3M29	Huti (Shumba Nyelu)	AA	Mlali / Mshare	East Africa	Whole sample	GC 26
n/a	3M32	Mshare	AA	Mlali / Mshare	East Africa	Whole sample	GC 26
n/a	3M35	Ambihy_P1	acuminata	n/a	East Africa	Pruned sample	Unique
n/a	3M36	Ambihy_P4	acuminata	n/a	East Africa	Pruned sample	Unique
n/a	3M37	Ambihy_P5	acuminata	n/a	East Africa	Pruned sample	Unique
n/a	3M38	Ambihy_P6	acuminata	n/a	East Africa	Pruned sample	Unique
n/a	3M41	Paka	AA	n/a	East Africa	Pruned sample	GC21*
n/a	3M43	Akondro Mainty	AA	Mlali / Mshare	East Africa	Whole sample	GC 26
n/a	AMB004A	no name available	acuminata	n/a	Indonesia (Ambon/Seram)	Pruned sample	Unique
n/a	AMB007A	Utang / Biji	acuminata	n/a	Indonesia (Ambon/Seram)	Pruned sample	Unique
n/a	AMB008A	Utang / Biji	acuminata	n/a	Indonesia (Ambon/Seram)	Pruned sample	Unique
10.18730/W58G5	AROB003	Mero Mero	AA	n/a	Papua New Guinea (Bougainville)	Pruned sample	Unique	ITC1944
n/a	AROB004	Wiau	AA	n/a	Papua New Guinea (Bougainville)	Pruned sample	Unique
10.18730/SAKB1	AROB005	Duma	AA	n/a	Papua New Guinea (Bougainville)	Pruned sample	Unique	ITC1897
10.18730/SAKF5	AROB016	Nape'e	AA	n/a	Papua New Guinea (Bougainville)	Pruned sample	Unique	ITC1901
n/a	AROB018	Tomea	AA	n/a	Papua New Guinea (Bougainville)	Whole sample	GC7
n/a	AROB019	Tavilo	AA	n/a	Papua New Guinea (Bougainville)	Pruned sample	GC6*
n/a	AROB021	Abau	AA	n/a	Papua New Guinea (Bougainville)	Whole sample	GC1
10.18730/VGFZF	AROB022	Kararu 2	AA	n/a	Papua New Guinea (Bougainville)	Pruned sample	Unique	ITC1928
n/a	AROB023	Morou	AA	n/a	Papua New Guinea (Bougainville)	Whole sample	GC6
n/a	AROB028	Popondeta	AA	n/a	Papua New Guinea (Bougainville)	Whole sample	GC1
n/a	AROB033	Papua	AA	n/a	Papua New Guinea (Bougainville)	Whole sample	GC7
10.18730/SAKJ8	AROB034	Nesuri	AA	n/a	Papua New Guinea (Bougainville)	Pruned sample	GC3*	ITC1904
10.18730/SF32C	AROB035	Talasea	AA	n/a	Papua New Guinea (Bougainville)	Pruned sample	Unique	ITC1913
10.18730/SAKK9	AROB036	Mopere	AA	n/a	Papua New Guinea (Bougainville)	Whole sample	GC4	ITC1905
10.18730/P5GA6	AROB037	Baby banana	AA	n/a	Papua New Guinea (Bougainville)	Whole sample	GC3	ITC1882
10.18730/SAKNB	AROB040	Navotavu	AA	n/a	Papua New Guinea (Bougainville)	Pruned sample	GC2	ITC1907
n/a	AROB042	Asi	AA	n/a	Papua New Guinea (Bougainville)	Whole sample	GC20
10.18730/VB0V=	AROB045	Glenda's dwarf	AA	n/a	Papua New Guinea (Bougainville)	Pruned sample	GC20*	ITC1932
10.18730/SF37H	AROB046	Itonia	AA	n/a	Papua New Guinea (Bougainville)	Whole sample	GC6	ITC1918
10.18730/P5GB7	AROB047	Tobaung	AA	n/a	Papua New Guinea (Bougainville)	Pruned sample	Unique	ITC1883
10.18730/VB0WU	AROB048	Kaesi	AA	n/a	Papua New Guinea (Bougainville)	Whole sample	GC5	ITC1933
n/a	AROB049	Nono 2	AA	n/a	Papua New Guinea (Bougainville)	Pruned sample	Unique
10.18730/W58K8	AROB050	Sesévé	AA	n/a	Papua New Guinea (Bougainville)	Pruned sample	GC9*	ITC1947
10.18730/SF38J	AROB053	Poso Huhu 1	AA	n/a	Papua New Guinea (Bougainville)	Whole sample	GC5	ITC1919
10.18730/SF34E	AROB055	Tambra	AA	n/a	Papua New Guinea (Bougainville)	Whole sample	GC6	ITC1915
10.18730/9J8J6	ITC0063B	Pisang Tongat	AA	n/a	NK	Whole sample	GC18
10.18730/9J8K7	ITC0069B	Type 2	acuminata	n/a	NK	Pruned sample	Unique
10.18730/9J8TE	ITC0074B	Malaccensis	acuminata	malaccensis	Malaysia	Pruned sample	Unique
10.18730/9JA6N	ITC0090B	Tjau Lagada	AA	n/a	Indonesia	Pruned sample	Unique
10.18730/9JA8Q	ITC0093	Long Tavoy	acuminata	burmannica	Myanmar	Pruned sample	Unique
10.18730/9JMBD	ITC0249A	Calcutta 4	acuminata	burmannicoides	Myanmar	Pruned sample	Unique
10.18730/9JMGJ	ITC0253A	Borneo	acuminata	microcarpa	Borneo	Pruned sample	Unique
10.18730/9JMHK	ITC0254	Madang	acuminata	malaccensis	NK	Whole sample	GC24
10.18730/9JMNQ	ITC0258B	Pisang Madu	AA	n/a	Malaysia (Borneo)	Pruned sample	Unique
10.18730/9JNEB	ITC0266B	Sowmuk	AA	n/a	Papua New Guinea	Pruned sample	Unique
10.18730/9JNGD	ITC0267B	NBA 14	AA	n/a	NK	Pruned sample	GC17*
10.18730/9JP7U	ITC0281B	Akondro Mainty	AA	n/a	East Africa	Whole sample	GC 26
10.18730/9JPC4	ITC0283	Long Tavoy	acuminata	burmannica	Myanmar	Pruned sample	Unique
10.18730/9JPPE	ITC0292B	Djum Tau	AA	n/a	Indonesia (New Guinea Island)	Pruned sample	Unique
10.18730/9JPRG	ITC0294B	Pitu	AA	n/a	NK	Whole sample	GC16
10.18730/9JPYP	ITC0299B	Guyod	AA	n/a	Philippines	Pruned sample	Unique
10.18730/9JQK6	ITC0310B	Morong Princesa	AA	Pisang Jari Buaya	Indonesia / Malaysia	Whole sample	GC25
10.18730/9JQQA	ITC0312B	Pisang Jari Buaya	AA	Pisang Jari Buaya	Malaysia	Pruned sample	Unique
10.18730/9JR2N	ITC0316B	Saing Todloh	AA	Pisang Jari Buaya	Philippines	Pruned sample	GC25*
10.18730/9JSM$	ITC0341	Banksii	acuminata	banksii	Papua New Guinea	Pruned sample	Unique
10.18730/9JSR1	ITC0343A	UPLB	acuminata	errans	Philippines	Pruned sample	Unique
10.18730/9JTBM	ITC0354	A3666/5	acuminata	n/a	NK	Pruned sample	Unique
10.18730/9JVGM	ITC0378B	Higa	acuminata	n/a	Indonesia	Pruned sample	Unique
10.18730/9JVJP	ITC0382A	Hybrid	acuminata	n/a	Indonesia	Pruned sample	Unique
10.18730/9JVX~	ITC0393B	Truncata	acuminata	truncata	Malaysia	Pruned sample	Unique
10.18730/9JW21	ITC0395B	Lidi	AA	n/a	Indonesia	Pruned sample	GC13*
10.18730/9JWGF	ITC0404	Kluai Thong Det	AA	n/a	Thailand	Whole sample	GC15
10.18730/9JWSR	ITC0408B	Pa (Songkhla)	acuminata	malaccensis	Thailand	Pruned sample	Unique
10.18730/9JWWV	ITC0409	Pa (Patthalong)	AA	n/a	Thailand	Whole sample	GC11
10.18730/9JWXW	ITC0411	Thong Dok Mak	AA	n/a	Thailand	Pruned sample	Unique
10.18730/9JX1*	ITC0413	No.110	AA	n/a	Thailand	Pruned sample	GC11*
10.18730/9JX5U	ITC0415B	Pisang Cici Alas	acuminata	zebrina	Indonesia	Pruned sample	Unique
10.18730/9JXPG	ITC0428	Higa	acuminata	banksii	Indonesia (New Guinea Island)	Pruned sample	Unique
10.18730/9JXYR	ITC0434B	Racadag	AA	n/a	Philippines	Pruned sample	GC23*
10.18730/9JY0T	ITC0435	Pisang Mas Ayer	AA	Sucrier	Malaysia	Whole sample	GC23
10.18730/9JYC1	ITC0436	Tin-Yo I-King	AA	n/a	Malaysia (Borneo)	Pruned sample	Unique
10.18730/9JYF4	ITC0437B	Pisang Kermian	AA	n/a	Malaysia	Pruned sample	Unique
10.18730/9JYSE	ITC0442	Gu Nin Chio	AA	n/a	Malaysia	Whole sample	GC12
10.18730/9JYZM	ITC0446B	Pu-te La-Bum	AA	n/a	Malaysia	Whole sample	GC18
10.18730/9JZ1P	ITC0447B	Pu-te Wey	AA	n/a	Malaysia	Pruned sample	GC18*
10.18730/9JZK3	ITC0453A	Banksii	acuminata	banksii	Papua New Guinea	Pruned sample	Unique
10.18730/9K0BV	ITC0465B	Waigu	acuminata	banksii	Indonesia (New Guinea Island)	Pruned sample	Unique
10.18730/9K0Y9	ITC0478	Punti Poroy	AA	n/a	Malaysia (Borneo)	Whole sample	GC10
10.18730/9K14F	ITC0480B	Pisang Buntal	AA	Sucrier	Malaysia	Pruned sample	Unique
10.18730/9K3WX	ITC0530B	A3617/9	acuminata	n/a	NK	Pruned sample	Unique
10.18730/9K40~	ITC0532	Khai (Kampengpeth)	AA	n/a	Thailand	Whole sample	GC10
10.18730/9K42=	ITC0533B	Kluai Lep Mu Nang	AA	n/a	Thailand	Pruned sample	Unique
10.18730/9K6E0	ITC0568B	Malaysian Blood	AA	n/a	NK	Pruned sample	Unique
n/a	ITC0589B	Gulum	AA	n/a	Papua New Guinea	Pruned sample	GC7*
10.18730/9K7ZC	ITC0591A	Kasaska	AA	n/a	Papua New Guinea	Pruned sample	Unique
10.18730/9K8CS	ITC0600B	Waimara	AA	n/a	Papua New Guinea	Pruned sample	Unique
10.18730/9K8K*	ITC0603B	Somani	AA	n/a	Papua New Guinea	Whole sample	GC5
10.18730/9K8V3	ITC0606B	Hybrid	acuminata	n/a	Indonesia (New Guinea Island)	Pruned sample	Unique
10.18730/9K8Z7	ITC0608B	Hybrid	acuminata	n/a	NK	Pruned sample	Unique
10.18730/9K93B	ITC0609B	Pahang	acuminata	malaccensis	Malaysia	Pruned sample	GC24*
10.18730/9K95D	ITC0610A	Tuu Gia	AA	n/a	Vietnam	Pruned sample	Unique
10.18730/9K96E	ITC0611B	Pisang Berlin	AA	n/a	Malaysia	Pruned sample	Unique
10.18730/9K99H	ITC0612B	Mambee Thu	AA	n/a	Papua New Guinea	Pruned sample	Unique
10.18730/9K9KV	ITC0616A	Hawain 2	acuminata	banksii	Papua New Guinea	Pruned sample	Unique
10.18730/9K9NX	ITC0617	Hawain 3	acuminata	banksii	Papua New Guinea	Pruned sample	Unique
10.18730/9K9V=	ITC0619B	Banksii	acuminata	banksii	Papua New Guinea	Pruned sample	Unique
10.18730/9K9Y1	ITC0620B	Banksii	acuminata	banksii	Papua New Guinea	Pruned sample	Unique
10.18730/9KA14	ITC0621A	Banksii	acuminata	banksii	Papua New Guinea	Pruned sample	Unique
10.18730/9KA69	ITC0623	Banksii	acuminata	banksii	Papua New Guinea	Pruned sample	Unique
10.18730/9KAMQ	ITC0629B	Selangor 2	acuminata	n/a	Malaysia	Pruned sample	Unique
10.18730/9KC3~	ITC0653	Pisang Mas	AA	Sucrier	NK	Whole sample	GC10
10.18730/9KCD6	ITC0660B	Khae (Phrae)	acuminata	siamea	Thailand	Pruned sample	Unique
10.18730/9KCD6	ITC0668B	Pa (Musore) no.2	acuminata	n/a	Thailand	Pruned sample	Unique
10.18730/9KCSJ	ITC0672A	Pa (Rayong)	acuminata	siamea	Thailand	Pruned sample	Unique
10.18730/9KD2V	ITC0673	Sa	AA	n/a	Thailand	Pruned sample	Unique
10.18730/9KD3W	ITC0678	Pisang Jaran	AA	n/a	Indonesia	Pruned sample	Unique
10.18730/9KDC0	ITC0679B	Pisang Sapon	AA	n/a	Indonesia	Pruned sample	Unique
10.18730/9M9VQ	ITC0689B	Pisang Bangkahulu	AA	n/a	Indonesia	Pruned sample	GC14*
10.18730/9KER7	ITC0712B	AAcv Rose	AA	n/a	Indonesia	Whole sample	GC12
10.18730/9KFDW	ITC0727A	Pahang	acuminata	n/a	Malaysia	Pruned sample	Unique
10.18730/9KFEX	ITC0728	Maia Oa	acuminata	zebrina	Unknown	Pruned sample	GC22*
10.18730/9KGQ~	ITC0766B	Paliama	acuminata	banksii	Papua New Guinea	Pruned sample	Unique
10.18730/9KGZ4	ITC0770B	Navaradam	AA	n/a	Papua New Guinea	Pruned sample	Unique
10.18730/9KH49	ITC0773B	Mpiajhap	AA	n/a	Papua New Guinea	Pruned sample	Unique
10.18730/9KHEK	ITC0778B	Gorop	AA	n/a	Papua New Guinea	Pruned sample	GC4*
10.18730/9KHSY	ITC0784A	Tamai	AA	n/a	Papua New Guinea	Whole sample	GC2*
10.18730/9KJ44	ITC0788B	Katual Vunalir	AA	n/a	Papua New Guinea	Pruned sample	Unique
10.18730/9KJXX	ITC0797B	Pama	AA	n/a	Papua New Guinea	Pruned sample	GC8*
10.18730/9KJYY	ITC0798B	Garunga	AA	n/a	Papua New Guinea	Pruned sample	Unique
10.18730/9KKJD	ITC0806B	Banksii	acuminata	banksii	Papua New Guinea	Pruned sample	Unique
10.18730/9KMB1	ITC0816B	Kenar	AA	n/a	Papua New Guinea	Pruned sample	Unique
10.18730/9KME4	ITC0818B	Enar	AA	n/a	Papua New Guinea	Pruned sample	Unique
10.18730/9KMG6	ITC0819B	Uyam	AA	n/a	Papua New Guinea	Whole sample	GC9*
10.18730/9KPH$	ITC0847B	Hova	AA	n/a	Papua New Guinea	Pruned sample	Unique
10.18730/9KPQ3	ITC0849B	Sepi	AA	n/a	Papua New Guinea	Whole sample	GC5
10.18730/9KQ0C	ITC0853A	Banksii	acuminata	banksii	Papua New Guinea	Pruned sample	Unique
10.18730/9KQ9N	ITC0856B	schizocarpa	schizocarpa	n/a	Papua New Guinea	Pruned sample	Unique
10.18730/9KQS0	ITC0867B	Banksii	acuminata	banksii	Papua New Guinea	Pruned sample	Unique
10.18730/9KQX4	ITC0869B	Mala	AA	n/a	Papua New Guinea	Pruned sample	Unique
10.18730/9KRMV	ITC0879B	Musa acuminata ssp. banksii	acuminata	banksii	Papua New Guinea	Pruned sample	Unique
10.18730/9KRZ1	ITC0884B	Awondaeke	AA	n/a	Papua New Guinea	Pruned sample	GC16*
10.18730/9KS46	ITC0885B	Musa acuminata ssp. banksii	acuminata	banksii	Papua New Guinea	Pruned sample	Unique
10.18730/9KS68	ITC0886B	Himone	AA	n/a	Papua New Guinea	Pruned sample	Unique
10.18730/9KS8A	ITC0887B	Grupnai	AA	n/a	Papua New Guinea	Pruned sample	Unique
10.18730/9KSBD	ITC0888B	Wikago	AA	n/a	Papua New Guinea	Pruned sample	Unique
10.18730/9KSDF	ITC0889B	Odwa	AA	n/a	Papua New Guinea	Whole sample	GC17
10.18730/9KSHK	ITC0890A	schizocarpa	schizocarpa	n/a	Papua New Guinea	Pruned sample	Unique
10.18730/9KSKN	ITC0891B	Igua	AA	n/a	Papua New Guinea	Pruned sample	Unique
10.18730/9KSPR	ITC0892B	Pai ka	AA	n/a	Papua New Guinea	Pruned sample	Unique
10.18730/9KSQS	ITC0893B	Adina	AA	n/a	Papua New Guinea	Pruned sample	Unique
10.18730/9KSSV	ITC0894B	Tainga	AA	n/a	Papua New Guinea	Pruned sample	Unique
10.18730/9KTC9	ITC0897B	Musa acuminata ssp. banksii	acuminata	banksii	Papua New Guinea	Pruned sample	Unique
10.18730/9KW0R	ITC0923	Yapu Yapu	AA	n/a	Papua New Guinea	Pruned sample	Unique
10.18730/9KWB=	ITC0929B	Loibwa	AA	n/a	Papua New Guinea	Pruned sample	Unique
10.18730/9KWSC	ITC0936A	Banksii	acuminata	banksii	Papua New Guinea	Pruned sample	Unique
10.18730/9KWVE	ITC0937A	Banksii	acuminata	banksii	Papua New Guinea	Pruned sample	Unique
10.18730/9KX0K	ITC0939	Fu Des	AA	n/a	Papua New Guinea	Pruned sample	GC19*
10.18730/9KXAX	ITC0943B	Kwaro	AA	n/a	Papua New Guinea	Pruned sample	Unique
10.18730/9KXT8	ITC0949B	Wiliman	AA	n/a	Papua New Guinea	Pruned sample	Unique
10.18730/9KY2G	ITC0951B	Te'engi	AA	n/a	Papua New Guinea	Whole sample	GC8
10.18730/9KY9Q	ITC0955B	Banksii	acuminata	banksii	Papua New Guinea	Pruned sample	Unique
10.18730/9KZ09	ITC0966B	Zebrina (G.F.)	acuminata	zebrina	Indonesia	Pruned sample	Unique
10.18730/9KZ8H	ITC0974B	Bata Bata	AA	n/a	NK	Whole sample	GC23
10.18730/9KZ9J	ITC0975A	Pisang Gu Nin Chio	AA	n/a	Indonesia / Malaysia	Pruned sample	GC12*
10.18730/9KZQ*	ITC0984B	Yangun Yefan	AA	n/a	Papua New Guinea	Pruned sample	Unique
10.18730/9M0PT	ITC1001A	Bogia Mun	AA	n/a	Papua New Guinea	Pruned sample	Unique
10.18730/9M0W*	ITC1004	To'o	AA	n/a	Papua New Guinea	Whole sample	GC19
10.18730/9M1BA	ITC1013B	Sena	AA	n/a	Papua New Guinea	Pruned sample	GC1*
10.18730/9M1ED	ITC1015B	Meinje	AA	n/a	Papua New Guinea	Whole sample	GC8
10.18730/9M21*	ITC1023	Taoaya	AA	n/a	Papua New Guinea	Pruned sample	Unique
10.18730/9M2C6	ITC1028B	Agutay	acuminata	errans	Philippines	Pruned sample	Unique
10.18730/9M2E8	ITC1031A	Veinte Cohol	AA	n/a	Philippines	Pruned sample	Unique
10.18730/9M3ZM	ITC1067	THA018	acuminata	n/a	Thailand	Pruned sample	Unique
10.18730/9M58R	ITC1121B	Pisang Lilin	AA	n/a	NK	Whole sample	GC1
10.18730/9M6P~	ITC1139	Zebrina	acuminata	zebrina	NK	Pruned sample	Unique
10.18730/9M75B	ITC1150B	Morong Princesa	AA	n/a	Philippines	Pruned sample	Unique
10.18730/9M7EM	ITC1157B	Pisang Oli	AA	n/a	Indonesia	Pruned sample	Unique
10.18730/9M8WX	ITC1177	Zebrina	acuminata	zebrina	NK	Whole sample	GC22
10.18730/9M8YZ	ITC1178A	Buitenzorg	acuminata	zebrina	Indonesia	Pruned sample	Unique
10.18730/9M90~	ITC1179B	Monyet	acuminata	zebrina	Indonesia	Pruned sample	Unique
10.18730/9M951	ITC1181B	Binaktong	AA	n/a	Philippines	Pruned sample	Unique
10.18730/9M9FB	ITC1187A	Tomolo	AA	n/a	Papua New Guinea	Whole sample	GC21
10.18730/9MAWK	ITC1206B	Spiral	AA	n/a	Papua New Guinea	Pruned sample	Unique
10.18730/9MB8Z	ITC1211A	Vudu Beo	AA	n/a	Papua New Guinea	Whole sample	GC8
10.18730/9MBQ9	ITC1218B	Musa schizocarpa	schizocarpa	n/a	Papua New Guinea	Pruned sample	Unique
10.18730/9MBSB	ITC1219	Banksii	acuminata	banksii	Papua New Guinea	Pruned sample	Unique
10.18730/9MBVD	ITC1220B	Yalumia	AA	n/a	Papua New Guinea	Pruned sample	Unique
10.18730/9MC1K	ITC1223B	Mshale	AA	n/a	East Africa	Pruned sample	Unique
10.18730/9MCAW	ITC1229B	Pamoti On	AA	n/a	Philippines	Pruned sample	Unique
10.18730/9MCDZ	ITC1230A	Senorita	AA	n/a	Philippines	Pruned sample	GC10*
10.18730/9MCH=	ITC1231B	Tudlo Tumbaga	AA	n/a	Philippines	Pruned sample	Unique
10.18730/9MD8N	ITC1243B	Kokopo	AA	n/a	Papua New Guinea	Pruned sample	Unique
10.18730/9MDAQ	ITC1244B	Mapua	AA	n/a	Papua New Guinea	Pruned sample	Unique
10.18730/9MDCS	ITC1245A	Papat	AA	n/a	Papua New Guinea	Pruned sample	GC5*
10.18730/9MDZ7	ITC1254B	Paka	AA	n/a	NK	Whole sample	GC21
10.18730/9MPZU	ITC1345	Pisang Kra	acuminata	malaccensis	Malaysia	Pruned sample	Unique
10.18730/9MM0F	ITC1346	Pisang Karok 391	acuminata	malaccensis	Malaysia	Pruned sample	Unique
10.18730/9MM1G	ITC1347	Pisang Serun 403	acuminata	malaccensis	Malaysia	Pruned sample	Unique
10.18730/9MM3J	ITC1348B	Pisang Serun 404	acuminata	malaccensis	Malaysia	Pruned sample	Unique
10.18730/9MM5M	ITC1349B	Pisang Serun 400	acuminata	malaccensis	Malaysia	Pruned sample	Unique
10.18730/9MMW6	ITC1358B	Ngu	AA	Sucrier	Vietnam	Whole sample	GC10
10.18730/9MNZ4	ITC1371	Chuoi Cau Man	AA	Sucrier	Vietnam	Whole sample	GC10
10.18730/9NDDE	ITC1701	Musa acuminata sp.sumatrana	acuminata	sumatrana	Indonesia	Pruned sample	Unique
10.18730/9NHP3	ITC1761	Matti	AA	n/a	India	Pruned sample	Unique
10.18730/9NJAQ	ITC1771	Manang	AA	n/a	Philippines	Pruned sample	Unique
10.18730/9NJJZ	ITC1775	Pulutan	AA	n/a	Philippines	Pruned sample	Unique
10.18730/9NJM~	ITC1776	Pusit	AA	n/a	Philippines	Pruned sample	Unique
10.18730/9NKHS	ITC1786	Talip	AA	n/a	Philippines	Pruned sample	Unique
n/a	KETANA	Ketana	AA?	n/a	NK	Whole sample	GC14
n/a	Pisang_Kermain	Pisang Kermain	AA	n/a	NK	Pruned sample	GC15*
n/a	Sup4A	Utang / Biji?	acuminata	n/a	Indonesia (Ambon/Seram)	Pruned sample	Unique
10.18730/9JMDF	ITC0250	malaccensis	acuminata	malaccensis	NK	discarded	n/a
10.18730/9JQF2	ITC0308	Huwundu Vita	AA	Pisang Jari Buaya	Papua New Guinea	discarded	n/a
10.18730/9JQYH	ITC0315	Pisang Tunjuk	AA	Pisang Jari Buaya	Indonesia / Malaysia	discarded	n/a
10.18730/9JWKJ	ITC0406	Pa (Musore) n°3	acuminata		Thailand	discarded	n/a
10.18730/9JXWP	ITC0433	Pisang Mulik	AA	n/a	Malaysia	discarded	n/a
10.18730/9KDN9	ITC0685	Pisang Pipit	AA	n/a	Indonesia	discarded	n/a
10.18730/9KKTN	ITC0810	Sihit	AA	n/a	Papua New Guinea	discarded	n/a
n/a	Jambi	Jambi	AA	n/a	NK	discarded	n/a

### Sheet: raw
@DARwin 5.0 - DON
254	11
ID	Code	218_final number	Code2	Name	Genome/species	Sub-group/subspecies	Origin	Ploidy	Seeds	Full
1	3M01	A3M01	3M01	Mlali pima moja six mains	AA		CIRAD-Mlali	2X	0	3M01_Mlali pima moja six mains
2	3M02	A3M02	3M02	Mlali pima moja vrai	AA		CIRAD-Mlali	2X	0	3M02_Mlali pima moja vrai
3	3M03	A3M03	3M03	Mlali pima deux mains	AA		CIRAD-Mlali	2X	0	3M03_Mlali pima deux mains
4	3M05	A3M05	3M05	Mlali popo (*)	AA		CIRAD-Mlali	2X	0	3M05_Mlali popo (*)
5	3M11	A3M11	3M11	Mlali Makoutri	AA		CIRAD-Mlali	2X	0	3M11_Mlali Makoutri
6	3M12	A3M12	3M12	Mlali Mainty Régime noir	AA		CIRAD-Mlali	2X	0	3M12_Mlali Mainty Régime noir
7	3M13	A3M13	3M13	Mlali Angaia	AA		CIRAD-Mlali	2X	0	3M13_Mlali Angaia
8	3M14	A3M14	3M14	Mlali Mshia Wa Komba	AA		CIRAD-Mlali	2X	0	3M14_Mlali Mshia Wa Komba
9	3M15		3M15	Shikame (= chikame)	AA		CIRAD-Mlali	2X	0	3M15_Shikame (= chikame)
10	3M16	A3M16	3M16	Chimoili Kana Nkoboï	AA		CIRAD-Mlali	2X	0	3M16_Chimoili Kana Nkoboï
11	3M18	A3M18	3M18	Mdjenga Maoua	AA		CIRAD-Mlali	2X	0	3M18_Mdjenga Maoua
12	3M21	A3M21	3M21	Pimodja	AA		CIRAD-Mlali	2X	0	3M21_Pimodja
13	3M24	A3M24	3M24	Muraru	AA		CIRAD-Mlali	2X	0	3M24_Muraru
14	3M25	A3M25	3M25	Muraru Mshare	AA		CIRAD-Mlali	2X	0	3M25_Muraru Mshare
15	3M26	A3M26	3M26	Kamunyilya	AA		CIRAD-Mlali	2X	0	3M26_Kamunyilya
16	3M27	A3M27	3M27	Maji Maji	AA		CIRAD-Mlali	2X	0	3M27_Maji Maji
17	3M28	A3M28	3M28	Makyughu	AA		CIRAD-Mlali	2X	0	3M28_Makyughu
18	3M29	A3M29	3M29	Huti (Shumba Nyelu)	AA		CIRAD-Mlali	2X	0	3M29_Huti (Shumba Nyelu)
19	3M32	A3M32	3M32	Mshare	AA		CIRAD-Mlali	2X	0	3M32_Mshare		ITC1594
20	3M35	A3M35	3M35	Ambihy_P1	AAw		CIRAD-Mlali	2X	1	3M35_Ambihy_P1
21	3M36	A3M36	3M36	Ambihy_P4	AAw		CIRAD-Mlali	2X	1	3M36_Ambihy_P4
22	3M37	A3M37	3M37	Ambihy_P5	AAw		CIRAD-Mlali	2X	1	3M37_Ambihy_P5
23	3M38	A3M38	3M38	Ambihy_P6	AAw		CIRAD-Mlali	2X	1	3M38_Ambihy_P6
24	3M41	A3M41	3M41	Paka	AA		CIRAD-Mlali	2X	0	3M41_Paka		ITC1254
25	3M43	A3M43	3M43	Akondro Mainty	AA		CIRAD-Mlali	2X	0	3M43_Akondro Mainty		ITC0281
26	AMB004A	AMB004A	AMB004A	no name available	acuminata		Expedition Triangle 2		1	AMB004_NA
27	AMB007A	AMB007A	AMB007A	Utang / Biji	acuminata		Expedition Triangle 2		1	AMB007_NA
28	AMB008A	AMB008A	AMB008A	Utang / Biji	acuminata		Expedition Triangle 2		1	AMB008_NA
29	AROB003A	AROB003A	AROB003	Mero Mero	AA		Bougainville		0
30	AROB004A	AROB004A	AROB004	Wiau	AA		Bougainville		0
31	AROB005A	AROB005A	AROB005	Duma*	AA		Bougainville		0
32	AROB016A	AROB016A	AROB016	Nape'e	AA		Bougainville	2x	0
33	AROB017A		AROB017	Banawa	AA		Bougainville	3x	0
34	AROB018A	AROB018A	AROB018	Tomea	AA		Bougainville	2x	0
35	AROB019A	AROB019A	AROB019	Tavilo	AA		Bougainville	2x	0
36	AROB021A	AROB021A	AROB021	Abau	AA		Bougainville	2x	0
37	AROB022A	AROB022A	AROB022	Kararu 2*	AA		Bougainville		0
38	AROB023A	AROB023A	AROB023	Morou*	AA		Bougainville	2x	0
39	AROB028A	AROB028A	AROB028	Popondeta	AA		Bougainville	2x	0
40	AROB033A	AROB033A	AROB033	Papua	AA		Bougainville	2x	0
41	AROB034A	AROB034A	AROB034	Nesuri	AA		Bougainville	2x	0
42	AROB035A	AROB035A	AROB035	Talasea	AA		Bougainville	2x	0
43	AROB036A	AROB036A	AROB036	Mopere	AA		Bougainville	2x	0
44	AROB037A	AROB037A	AROB037	Baby banana	AA		Bougainville	2x	0
45	AROB040A	AROB040A	AROB040	Navotavu	AA		Bougainville	2x	0
46	AROB042A	AROB042A	AROB042	Asi	AA		Bougainville	2x	0
47	AROB045A	AROB045A	AROB045	Glenda's dwarf*	AA		Bougainville	2x	0
48	AROB046A	AROB046A	AROB046	Itonia	AA		Bougainville	2x	0
49	AROB047A	AROB047A	AROB047	Tobaung	AA		Bougainville	2x	0
50	AROB048A	AROB048A	AROB048	Kaesi	AA		Bougainville	2x	0
51	AROB049A	AROB049A	AROB049	Nono 2	AA		Bougainville	2x	0
52	AROB050A	AROB050A	AROB050	Sesévé	AA		Bougainville	2x	0
53	AROB053A	AROB053A	AROB053	Poso Huhu 1	AA		Bougainville	2x	0
54	AROB055A	AROB055A	AROB055	Tambra	AA		Bougainville	2x	0
55	AROB059A		AROB059	Goum (pronounced Houm)	AA		Bougainville	2x	0
56	ITC0063B	ITC0063B	ITC0063B	Pisang Tongat	AA	n/a	ITC		0	ITC0063_Pisang Tongat
57	ITC0069B	ITC0069B	ITC0069B	Type 2	acuminata	n/a	ITC		1	ITC0069_Type 2
58	ITC0074B	ITC0074B	ITC0074B	Malaccensis	acuminata	malaccensis	ITC		1	ITC0074_Malaccensis
59	ITC0090B	ITC0090B	ITC0090B	Tjau Lagada	AA	n/a	ITC		0	ITC0090_Tjau Lagada
60	ITC0093B	ITC0093B	ITC0093	Long Tavoy	acuminata	subsp. burmannica		2x	1
61	ITC0249A	ITC0249A	ITC0249A	Calcutta 4	acuminata	burmannicoides	ITC		1	ITC0249_Calcutta 4
62	ITC0249B		ITC0249B	Calcutta 4	acuminata	burmannicoides	ITC		1	ITC0249_Calcutta 4
63	ITC0250B		ITC0250	Malaccensis	acuminata	subsp. malaccensis		2x	1
64	ITC0253A	ITC0253A	ITC0253A	Borneo	acuminata	microcarpa	ITC		1	ITC0253_Borneo
65	ITC0253B		ITC0253B	Borneo	acuminata	microcarpa	ITC		1	ITC0253_Borneo
66	ITC0254B	ITC0254B	ITC0254	Madang	acuminata	subsp. banksii		2x	1
67	ITC0258B	ITC0258B	ITC0258B	Pisang Madu	AA	n/a	ITC		0	ITC0258_Pisang Madu
68	ITC0266B	ITC0266B	ITC0266B	Sowmuk	AA	n/a	ITC		0	ITC0266_Sowmuk
69	ITC0267B	ITC0267B	ITC0267B	NBA 14	AA	n/a	ITC		0	ITC0267_NBA 14
70	ITC0270A		ITC0270A	NBB 11	AA	n/a	ITC		0	ITC0270_NBB 11
71	ITC0281B	ITC0281B	ITC0281B	Akondro Mainty	AA	n/a	ITC		0	ITC0281_Akondro Mainty
72	ITC0283	ITC0283	ITC0283	Long Tavoy	acuminata	burmannica	ITC		1	ITC0283_Long Tavoy
73	ITC0292B	ITC0292B	ITC0292B	Djum Tau	AA	n/a	ITC		0	ITC0292_Djum Tau
74	ITC0294B	ITC0294B	ITC0294B	Pitu	AA	n/a	ITC		0	ITC0294_Pitu
75	ITC0299B	ITC0299B	ITC0299B	Guyod	AA	n/a	ITC		0	ITC0299_Guyod
76	ITC0308B		ITC0308	Huwundu Vita	AA	subgr. Pisang Jari Buaya	Papua New Guinea	2x
77	ITC0310B	ITC0310B	ITC0310B	Morong Princesa	AA	Pisang Jari Buaya	ITC		0	ITC0310_Morong Princesa
78	ITC0312A		ITC0312A	Pisang Jari Buaya	AA	Pisang Jari Buaya	ITC		0	ITC0312_Pisang Jari Buaya
79	ITC0312B	ITC0312B	ITC0312B	Pisang Jari Buaya	AA	Pisang Jari Buaya	ITC		0	ITC0312_Pisang Jari Buaya
80	ITC0315B		ITC0315	Pisang Tunjuk	AA	subgr. Pisang Jari Buaya		2x
81	ITC0316B	ITC0316B	ITC0316B	Saing Todloh	AA	Pisang Jari Buaya	ITC		0	ITC0316_Saing Todloh
82	ITC0318B		ITC0318B	Not Named	AA	Pisang Jari Buaya	ITC		0	ITC0318_Not Named
83	ITC0341B	ITC0341B	ITC0341	Banksii	acuminata	subsp. banksii		2x
84	ITC0343A	ITC0343A	ITC0343A	UPLB	acuminata	banksii	ITC		1	ITC0343_UPLB
85	ITC0354B	ITC0354B	ITC0354	A3666/5	acuminata	n/a		2x
86	ITC0373B		ITC0373B	Uwati	AA	n/a	ITC		0	ITC0373_Uwati
87	ITC0378B	ITC0378B	ITC0378B	Higa	acuminata	n/a	ITC		1	ITC0378_Higa
88	ITC0382A	ITC0382A	ITC0382A	Hybrid	acuminata	n/a	ITC		1	ITC0382_Hybrid
89	ITC0393B	ITC0393B	ITC0393B	Truncata	acuminata	truncata	ITC		1	ITC0393_Truncata
90	ITC0395B	ITC0395B	ITC0395B	Lidi	AA	n/a	ITC		0	ITC0395_Lidi
91	ITC0399A		ITC0399A	Malaccensis	acuminata	malaccensis	ITC		1	ITC0399_Malaccensis
92	ITC0404B	ITC0404B	ITC0404	Kluai Thong Det	AA	n/a	Thailand	2x
93	ITC0406B		ITC0406B	Pa (Musore) no.3	acuminata	n/a	ITC		1	ITC0406_Pa (Musore) no.3
94	ITC0408B	ITC0408B	ITC0408B	Pa (Songkhla)	acuminata	n/a	ITC		1	ITC0408_Pa (Songkhla)
95	ITC0409B	ITC0409B	ITC0409	Pa (Patthalong)	AA	n/a	Thailand	2x
96	ITC0411B	ITC0411B	ITC0411	Thong Dok Mak	AA	n/a	Thailand	2x
97	ITC0413B	ITC0413B	ITC0413	No.110	AA	n/a	Thailand	2x
98	ITC0415B	ITC0415B	ITC0415B	Pisang Cici Alas	acuminata	n/a	ITC		1	ITC0415_Pisang Cici Alas
99	ITC0425A		ITC0425A	SH-3142	AA	n/a	ITC		0	ITC0425_SH-3142
100	ITC0428B	ITC0428B	ITC0428	Higa	acuminata	subsp. banksii		2x
101	ITC0433B		ITC0433	Pisang Mulik	AA	n/a		2x
102	ITC0434B	ITC0434B	ITC0434B	Racadag	AA	n/a	ITC		0	ITC0434_Racadag
103	ITC0435B	ITC0435B	ITC0435	Pisang Mas Ayer	AA	subgr. Sucrier	Malaysia	2x
104	ITC0436B	ITC0436B	ITC0436	Tin-Yo I-King	AA	n/a		2x
105	ITC0437B	ITC0437B	ITC0437B	Pisang Kermian	AA	n/a	ITC		0	ITC0437_Pisang Kermian
106	ITC0442B	ITC0442B	ITC0442	Gu Nin Chio	AA	n/a	Malaysia	2x
107	ITC0446B	ITC0446B	ITC0446B	Pu-te La-Bum	AA	n/a	ITC		0	ITC0446_Pu-te La-Bum
108	ITC0447B	ITC0447B	ITC0447B	Pu-te Wey	AA	n/a	ITC		0	ITC0447_Pu-te Wey
109	ITC0453A	ITC0453A	ITC0453A	Banksii	acuminata	banksii	ITC		1	ITC0453_Banksii
110	ITC0465B	ITC0465B	ITC0465B	Waigu	acuminata	banksii	ITC		1	ITC0465_Waigu
111	ITC0478B	ITC0478B	ITC0478	Punti Poroy	AA	n/a		2x
112	ITC0480B	ITC0480B	ITC0480B	Pisang Buntal	AA	Sucrier	ITC		0	ITC0480_Pisang Buntal
113	ITC0530B	ITC0530B	ITC0530B	A3617/9	acuminata	n/a	ITC		1	ITC0530_A3617/9
114	ITC0532B	ITC0532B	ITC0532	Khai (Kampengpeth)	AA	n/a		2x
115	ITC0533B	ITC0533B	ITC0533B	Kluai Lep Mu Nang	AA	n/a	ITC		0	ITC0533_Kluai Lep Mu Nang
116	ITC0568B	ITC0568B	ITC0568B	Malaysian Blood	AA	n/a	ITC		0	ITC0568_Malaysian Blood
117	ITC0589B	ITC0589B	ITC0589B	Gulum	AA	n/a	ITC		0	ITC0589_Gulum
118	ITC0591A	ITC0591A	ITC0591A	Kasaska	AA	n/a	ITC		0	ITC0591_Kasaska
119	ITC0600B	ITC0600B	ITC0600B	Waimara	AA	n/a	ITC		0	ITC0600_Waimara
120	ITC0602B		ITC0602B	Hawain 3	acuminata	banksii	ITC		1	ITC0602_Hawain 3
121	ITC0603B	ITC0603B	ITC0603B	Somani	AA	n/a	ITC		0	ITC0603_Somani
122	ITC0606B	ITC0606B	ITC0606B	Hybrid	acuminata	n/a	ITC		1	ITC0606_Hybrid
123	ITC0608B	ITC0608B	ITC0608B	Hybrid	acuminata	n/a	ITC		1	ITC0608_Hybrid
124	ITC0609B	ITC0609B	ITC0609B	Pahang	acuminata	malaccensis	ITC		1	ITC0609_Pahang
125	ITC0610A	ITC0610A	ITC0610A	Tuu Gia	AA	n/a	ITC		0	ITC0610_Tuu Gia
126	ITC0611B	ITC0611B	ITC0611B	Pisang Berlin	AA	n/a	ITC		0	ITC0611_Pisang Berlin
127	ITC0612B	ITC0612B	ITC0612B	Mambee Thu	AA	n/a	ITC		0	ITC0612_Mambee Thu
128	ITC0616A	ITC0616A	ITC0616A	Hawain 2	acuminata	banksii	ITC		1	ITC0616_Hawain 2
129	ITC0617B	ITC0617B	ITC0617	Hawain 3	acuminata	subsp. banksii	Papua New Guinea	2x
130	ITC0619B	ITC0619B	ITC0619B	Banksii	acuminata	banksii	ITC		1	ITC0619_Banksii
131	ITC0620B	ITC0620B	ITC0620B	Banksii	acuminata	banksii	ITC		1	ITC0620_Banksii
132	ITC0621A	ITC0621A	ITC0621A	Banksii	acuminata	banksii	ITC		1	ITC0621_Banksii
133	ITC0623	ITC0623	ITC0623	Banksii	acuminata	banksii	ITC		1	ITC0623_Banksii
134	ITC0629B	ITC0629B	ITC0629B	Selangor 2	acuminata	n/a	ITC		1	ITC0629_Selangor 2
135	ITC0653	ITC0653	ITC0653	Pisang Mas	AA	Sucrier	ITC		0	ITC0653_Pisang Mas
136	ITC0660A		ITC0660A	Khae (Phrae)	acuminata	siamea	ITC		1	ITC0660_Khae (Phrae)
137	ITC0660B	ITC0660B	ITC0660B	Khae (Phrae)	acuminata	siamea	ITC		1	ITC0660_Khae (Phrae)
138	ITC0668B	ITC0668B	ITC0668B	Pa (Musore) no.2	acuminata	n/a	ITC		1	ITC0668_Pa (Musore) no.2
139	ITC0672A	ITC0672A	ITC0672A	Pa (Rayong)	acuminata	siamea	ITC		1	ITC0672_Pa (Rayong)
140	ITC0673B	ITC0673B	ITC0673	Sa	AA	n/a	Thailand	2x
141	ITC0678B	ITC0678B	ITC0678	Pisang Jaran	AA	n/a	Indonesia	2x
142	ITC0679B	ITC0679B	ITC0679B	Pisang Sapon	AA	n/a	ITC		0	ITC0679_Pisang Sapon
143	ITC0685B		ITC0685B	Pisang Pipit	AA	n/a	ITC		0	ITC0685_Pisang Pipit
144	ITC0689B	ITC0689B	ITC0689B	Pisang Bangkahulu	AA	n/a	ITC		0	ITC0689_Pisang Bangkahulu
145	ITC0712B	ITC0712B	ITC0712B	AAcv Rose	AA	n/a	ITC		0	ITC0712_AAcv Rose
146	ITC0727A	ITC0727A	ITC0727A	Pahang	acuminata	n/a	ITC		1	ITC0727_Pahang
147	ITC0728B	ITC0728B	ITC0728	Maia Oa	acuminata	subsp. zebrina		2x
148	ITC0766B	ITC0766B	ITC0766B	Paliama	acuminata	banksii	ITC		1	ITC0766_Paliama
149	ITC0770B	ITC0770B	ITC0770B	Navaradam	AA	n/a	ITC		0	ITC0770_Navaradam
150	ITC0773B	ITC0773B	ITC0773B	Mpiajhap	AA	n/a	ITC		0	ITC0773_Mpiajhap
151	ITC0778B	ITC0778B	ITC0778B	Gorop	AA	n/a	ITC		0	ITC0778_Gorop
152	ITC0784A	ITC0784A	ITC0784A	Tamai	AA	n/a	ITC		0	ITC0784_Tamai
153	ITC0788B	ITC0788B	ITC0788B	Katual Vunalir	AA	n/a	ITC		0	ITC0788_Katual Vunalir
154	ITC0797B	ITC0797B	ITC0797B	Pama	AA	n/a	ITC		0	ITC0797_Pama
155	ITC0798B	ITC0798B	ITC0798B	Garunga	AA	n/a	ITC		0	ITC0798_Garunga
156	ITC0806B	ITC0806B	ITC0806B	Banksii	acuminata	banksii	ITC		1	ITC0806_Banksii
157	ITC0810B		ITC0810B	Sihir	AA	n/a	ITC		0	ITC0810_Sihir
158	ITC0816B	ITC0816B	ITC0816B	Kenar	AA	n/a	ITC		0	ITC0816_Kenar
159	ITC0818B	ITC0818B	ITC0818B	Enar	AA	n/a	ITC		0	ITC0818_Enar
160	ITC0819B	ITC0819B	ITC0819B	Uyam	AA	n/a	ITC		0	ITC0819_Uyam
161	ITC0847B	ITC0847B	ITC0847B	Hova	AA	n/a	ITC		0	ITC0847_Hova
162	ITC0849B	ITC0849B	ITC0849B	Sepi	AA	n/a	ITC		0	ITC0849_Sepi
163	ITC0853A	ITC0853A	ITC0853A	Banksii	acuminata	banksii	ITC		1	ITC0853_Banksii
164	ITC0856B	ITC0856B	ITC0856B	schizocarpa	schizocarpa		ITC		1	ITC0856_schizocarpa
165	ITC0867B	ITC0867B	ITC0867B	Banksii	acuminata	banksii	ITC		1	ITC0867_Banksii
166	ITC0869B	ITC0869B	ITC0869B	Mala	AA	n/a	ITC		0	ITC0869_Mala
167	ITC0879B	ITC0879B	ITC0879B	Musa acuminata ssp. banksii	acuminata	banksii	ITC		1	ITC0879_Musa acuminata ssp. banksii
168	ITC0884B	ITC0884B	ITC0884B	Awondaeke	AA	n/a	ITC		0	ITC0884_Awondaeke
169	ITC0885B	ITC0885B	ITC0885B	Musa acuminata ssp. banksii	acuminata	banksii	ITC		1	ITC0885_Musa acuminata ssp. banksii
170	ITC0886B	ITC0886B	ITC0886B	Himone	AA	n/a	ITC		0	ITC0886_Himone
171	ITC0887B	ITC0887B	ITC0887B	Grupnai	AA	n/a	ITC		0	ITC0887_Grupnai
172	ITC0888B	ITC0888B	ITC0888B	Wikago	AA	n/a	ITC		0	ITC0888_Wikago
173	ITC0889B	ITC0889B	ITC0889B	Odwa	AA	n/a	ITC		0	ITC0889_Odwa
174	ITC0890A	ITC0890A	ITC0890A	schizocarpa	schizocarpa		ITC		1	ITC0890_schizocarpa
175	ITC0891B	ITC0891B	ITC0891B	Igua	AA	n/a	ITC		0	ITC0891_Igua
176	ITC0892B	ITC0892B	ITC0892B	Pai ka	AA	n/a	ITC		0	ITC0892_Pai ka
177	ITC0893B	ITC0893B	ITC0893B	Adina	AA	n/a	ITC		0	ITC0893_Adina
178	ITC0894B	ITC0894B	ITC0894B	Tainga	AA	n/a	ITC		0	ITC0894_Tainga
179	ITC0896B		ITC0896B	Musa acuminata ssp. banksii	acuminata	banksii	ITC		1	ITC0896_Musa acuminata ssp. banksii
180	ITC0897B	ITC0897B	ITC0897B	Musa acuminata ssp. banksii	acuminata	banksii	ITC		1	ITC0897_Musa acuminata ssp. banksii
181	ITC0923B	ITC0923B	ITC0923	Yapu Yapu	AA	n/a	Papua New Guinea	2x
182	ITC0929B	ITC0929B	ITC0929B	Loibwa	AA	n/a	ITC		0	ITC0929_Loibwa
183	ITC0936A	ITC0936A	ITC0936A	Banksii	acuminata	banksii	ITC		1	ITC0936_Banksii
184	ITC0937A	ITC0937A	ITC0937A	Banksii	acuminata	banksii	ITC		1	ITC0937_Banksii
185	ITC0939B	ITC0939B	ITC0939	Fu Des	AA	n/a	Papua New Guinea	2x
186	ITC0943B	ITC0943B	ITC0943B	Kwaro	AA	n/a	ITC		0	ITC0943_Kwaro
187	ITC0949B	ITC0949B	ITC0949B	Wiliman	AA	n/a	ITC		0	ITC0949_Wiliman
188	ITC0951B	ITC0951B	ITC0951B	Te'engi	AA	n/a	ITC		0	ITC0951_Te'engi
189	ITC0955B	ITC0955B	ITC0955B	Banksii	acuminata	banksii	ITC		1	ITC0955_Banksii
190	ITC0966B	ITC0966B	ITC0966B	Zebrina (G.F.)	acuminata	zebrina	ITC		1	ITC0966_Zebrina (G.F.)
191	ITC0974B	ITC0974B	ITC0974B	Bata Bata	AA	n/a	ITC		0	ITC0974_Bata Bata
192	ITC0975A	ITC0975A	ITC0975A	Pisang Gu Nin Chio	AA	n/a	ITC		0	ITC0975_Pisang Gu Nin Chio
193	ITC0984B	ITC0984B	ITC0984B	Yangun Yefan	AA	n/a	ITC		0	ITC0984_Yangun Yefan
194	ITC1001A	ITC1001A	ITC1001A	Bogia Mun	AA	n/a	ITC		0	ITC1001_Bogia Mun
195	ITC1004B	ITC1004B	ITC1004	To'o	AA	n/a	Papua New Guinea	2x
196	ITC1013B	ITC1013B	ITC1013B	Sena	AA	n/a	ITC		0	ITC1013_Sena
197	ITC1015B	ITC1015B	ITC1015B	Meinje	AA	n/a	ITC		0	ITC1015_Meinje
198	ITC1020B		ITC1020	Kwonta	AA	n/a	Papua New Guinea	4x
199	ITC1023B	ITC1023B	ITC1023	Taoaya	AA	n/a	Papua New Guinea	2x
200	ITC1028A		ITC1028A	Agutay	acuminata	n/a	ITC		1	ITC1028_Agutay
201	ITC1028B	ITC1028A	ITC1028B	Agutay	acuminata	n/a	ITC		1	ITC1028_Agutay
202	ITC1031A	ITC1031A	ITC1031A	Veinte Cohol	AA	n/a	Itc		0	ITC1031_Veinte Cohol
203	ITC1067B	ITC1067B	ITC1067	THA018	acuminata	n/a	Thailand	2x
204	ITC1121B	ITC1121B	ITC1121B	Pisang Lilin	AA	n/a	ITC		0	ITC1121_Pisang Lilin
205	ITC1139B	ITC1139B	ITC1139	Zebrina	acuminata	subsp. zebrina		2x
206	ITC1150B	ITC1150B	ITC1150B	Morong Princesa	AA	n/a	ITC		0	ITC1150_Morong Princesa
207	ITC1157B	ITC1157B	ITC1157B	Pisang Oli	AA	n/a	ITC		0	ITC1157_Pisang Oli
208	ITC1177	ITC1177	ITC1177	Zebrina	acuminata	zebrina	ITC		1	ITC1177_Zebrina
209	ITC1178A	ITC1178A	ITC1178A	Buitenzorg	acuminata	zebrina	ITC		1	ITC1178_Buitenzorg
210	ITC1179B	ITC1179B	ITC1179B	Monyet	acuminata	zebrina	ITC		1	ITC1179_Monyet
211	ITC1181B	ITC1181B	ITC1181B	Binaktong	AA	n/a	ITC		0	ITC1181_Binaktong
212	ITC1187A	ITC1187A	ITC1187A	Tomolo	AA	n/a	ITC		0	ITC1187_Tomolo
213	ITC1192B		ITC1192	Diploide EMBRAPA 204	AA	n/a	Brazil	2x
214	ITC1193B		ITC1193	Diploide EMBRAPA 205	AA	n/a	Brazil	2x
215	ITC1206B	ITC1206B	ITC1206B	Spiral	AA	n/a	ITC		0	ITC1206_Spiral
216	ITC1209B		ITC1209	Hawain No.2	acuminata	subsp. banksii	Papua New Guinea	2x
217	ITC1211A	ITC1211A	ITC1211A	Vudu Beo	AA	n/a	ITC		0	ITC1211_Vudu Beo
218	ITC1218B	ITC1218B	ITC1218B	(Musa schizocarpa?)	acuminata	banksii	ITC		1	ITC1218_(Musa schizocarpa?)
219	ITC1219B	ITC1219B	ITC1219	Banksii	acuminata	subsp. banksii	Papua New Guinea	2x
220	ITC1220B	ITC1220B	ITC1220B	Yalumia	AA	n/a	ITC		0	ITC1220_Yalumia
221	ITC1223B	ITC1223B	ITC1223B	Mshale	AA	n/a	ITC		0	ITC1223_Mshale
222	ITC1229B	ITC1229B	ITC1229B	Pamoti On	AA	n/a	ITC		0	ITC1229_Pamoti On
223	ITC1230A	ITC1230A	ITC1230A	Senorita	AA	n/a	ITC		0	ITC1230_Senorita
224	ITC1231B	ITC1231B	ITC1231B	Tudlo Tumbaga	AA	n/a	ITC		0	ITC1231_Tudlo Tumbaga
225	ITC1243B	ITC1243B	ITC1243B	Kokopo	AA	n/a	ITC		0	ITC1243_Kokopo
226	ITC1244B	ITC1244B	ITC1244B	Mapua	AA	n/a	ITC		0	ITC1244_Mapua
227	ITC1245A	ITC1245A	ITC1245A	Papat	AA	n/a	ITC		0	ITC1245_Papat
228	ITC1254B	ITC1254B	ITC1254B	Paka	AA	n/a	ITC		0	ITC1254_Paka
229	ITC1267A		ITC1267A	IRFA 905	AA	n/a	ITC		0	ITC1267_IRFA 905
230	ITC1305A		ITC1305A	Paji	AA	n/a	ITC		0	ITC1305_Paji
231	ITC1305B		ITC1305B	Paji	AA	n/a	ITC		0	ITC1305_Paji
232	ITC1345B	ITC1345B	ITC1345	Pisang Kra	acuminata	subsp. malaccensis	Malaysia	2x
233	ITC1346B	ITC1346B	ITC1346	Pisang Karok 391	acuminata	subsp. malaccensis	Malaysia	2x
234	ITC1347B	ITC1347B	ITC1347	Pisang Serun 403	acuminata	subsp. malaccensis	Malaysia	2x
235	ITC1348B	ITC1348B	ITC1348B	Pisang Serun 404	acuminata	malaccensis	ITC		1	ITC1348_Pisang Serun 404
236	ITC1349B	ITC1349B	ITC1349B	Pisang Serun 400	acuminata	malaccensis	ITC		1	ITC1349_Pisang Serun 400
237	ITC1358B	ITC1358B	ITC1358B	Ngu	AA	Sucrier	ITC		0	ITC1358_Ngu
238	ITC1371B	ITC1371B	ITC1371	Chuoi Cau Man	AA	subgr. Sucrier	Vietnam	2x
239	ITC1511		ITC1511	CIRAD 930	acuminata	malaccensis	ITC		1	ITC1511_CIRAD 930
240	ITC1701	ITC1701	ITC1701	Musa acuminata sp.sumatrana	acuminata	n/a	ITC		1	ITC1701_Musa acuminata sp.sumatrana
241	ITC1761B	ITC1761B	ITC1761	Matti	AA	n/a		2x
242	ITC1771B	ITC1771B	ITC1771	Manang	AA	n/a	Philippines
243	ITC1775B	ITC1775B	ITC1775	Pulutan	AA	n/a
244	ITC1776B	ITC1776B	ITC1776	Pusit	AA	n/a
245	ITC1779B		ITC1779	M. balbisiana	?	?	Philippines
246	ITC1781B		ITC1781	M. balbisiana	?	?	Philippines
247	ITC1786B	ITC1786B	ITC1786	Talip	AA	n/a	Philippines
248	Jambi		Jambi	Jambi	acuminata	malaccensis	Embrapa		1	9_Jambi
249	KETANA	KETANA	KETANA		AA?				0	Ketan(a)_
250	Pisang_Kermain	Pisang_Kermain	Pisang_Kermain	Pisang Kermain	AA		Embrapa		0	15_Pisang Kermain
251	SUM002A		SUM002A	Muku Bugis	AA		Flores		0	SUM002_
252	SUM004A		SUM004A	Mu'u Seribu	AA		Flores		0	SUM004_
253	SUP008A		SUP008A	Mu'u Pundi	AA		Flores		0	Sup008_
254	Sup4A	Sup4A	Sup4A	Utang / Biji	acuminata		Ambon/Seram		1	Sup004_
