## Supplementary Table S2 for "Wild to domesticates: genomes of edible diploid bananas hold traces of several undefined genepools"

### Sheet: Feuil1
Taxon 1		Taxon 2		Taxon 3		Outgroup		fd	fd_sd	fd_err	fd_Z	fd_p	ABBA	BABA	BBAA	BBAA>ABBA	BBAA>BABA	P3 -> P2	P3 - P1
Code	Taxon	Code	Taxon	Code	Taxon	Code	Taxon
ITC0621	banksii	AROB003	Mero Mero	ITC0249	burmanica/siamea	ITC0856	M. schizocarpa	0.0384528	0.128626	0.0163355	2.35394	0.0185758	1341.25	917.25	8816.75	OK	OK	YES	NO
ITC0621	banksii	AROB003	Mero Mero	ITC0393	truncata	ITC0856	M. schizocarpa	0.0421083	0.228774	0.0290543	1.44929	0.147256	1208.38	949.125	9070.62	OK	OK	NOT SIGNIFICANT	NO
ITC0621	banksii	AROB003	Mero Mero	ITC0629	malaccensis	ITC0856	M. schizocarpa	0.0376661	0.173547	0.0220404	1.70896	0.0874591	1400.75	1072	8027	OK	OK	NOT SIGNIFICANT	NO
ITC0621	banksii	AROB003	Mero Mero	ITC0728	zebrina	ITC0856	M. schizocarpa	0.0472197	0.156384	0.0198607	2.37754	0.0174284	1172.62	748.875	10418.6	OK	OK	YES	NO
ITC0621	banksii	AROB003	Mero Mero	ITC1028	errans	ITC0856	M. schizocarpa	0.0608007	0.424831	0.0539536	1.12691	0.259782	1953.62	1619.88	3541.12	OK	OK	NOT SIGNIFICANT	NO
ITC0621	banksii	AROB003	Mero Mero	ITC1701	sumatrana	ITC0856	M. schizocarpa	0.0537528	0.194559	0.024709	2.17544	0.0295974	1240.25	860.5	9471	OK	OK	YES	NO
ITC0621	banksii	AROB004	Wiau	ITC0249	burmanica/siamea	ITC0856	M. schizocarpa	-0.023226	0.148229	0.0188251	-1.23378	0.217285	1336.25	1589.5	8147.75	OK	OK	NO	NOT SIGNIFICANT
ITC0621	banksii	AROB004	Wiau	ITC0393	truncata	ITC0856	M. schizocarpa	-0.0758686	0.280292	0.0355971	-2.13131	0.0330632	1195.5	1653.5	8433.75	OK	OK	NO	YES
ITC0621	banksii	AROB004	Wiau	ITC0629	malaccensis	ITC0856	M. schizocarpa	-0.0506959	0.208033	0.0264202	-1.91884	0.0550051	1403.12	1838.38	7452.12	OK	OK	NO	NOT SIGNIFICANT
ITC0621	banksii	AROB004	Wiau	ITC0728	zebrina	ITC0856	M. schizocarpa	-0.0185211	0.134474	0.0170782	-1.08449	0.278147	1208.38	1371.88	9700.38	OK	OK	NO	NOT SIGNIFICANT
ITC0621	banksii	AROB004	Wiau	ITC1028	errans	ITC0856	M. schizocarpa	-0.134162	0.508788	0.0646161	-2.0763	0.0378667	1947.5	2673.25	3253.25	OK	OK	NO	YES
ITC0621	banksii	AROB004	Wiau	ITC1701	sumatrana	ITC0856	M. schizocarpa	-0.0408502	0.220595	0.0280155	-1.45813	0.144806	1252.12	1535.12	8804.38	OK	OK	NO	NOT SIGNIFICANT
ITC0621	banksii	AROB005	Duma	ITC0249	burmanica/siamea	ITC0856	M. schizocarpa	-0.0387637	0.12294	0.0156134	-2.48271	0.0130386	1353.62	1784.12	8036.38	OK	OK	NO	YES
ITC0621	banksii	AROB005	Duma	ITC0393	truncata	ITC0856	M. schizocarpa	-0.0907994	0.225032	0.0285791	-3.17712	0.00148744	1227.88	1792.38	8266.62	OK	OK	NO	YES
ITC0621	banksii	AROB005	Duma	ITC0629	malaccensis	ITC0856	M. schizocarpa	-0.0699846	0.175261	0.0222581	-3.14423	0.00166526	1416.12	2030.62	7338.38	OK	OK	NO	YES
ITC0621	banksii	AROB005	Duma	ITC0728	zebrina	ITC0856	M. schizocarpa	-0.0480613	0.131333	0.0166793	-2.8815	0.00395788	1182.62	1619.88	9642.38	OK	OK	NO	YES
ITC0621	banksii	AROB005	Duma	ITC1028	errans	ITC0856	M. schizocarpa	-0.173615	0.467061	0.0593168	-2.92691	0.00342343	1979.75	2936.5	3210.5	OK	OK	NO	YES
ITC0621	banksii	AROB005	Duma	ITC1701	sumatrana	ITC0856	M. schizocarpa	-0.0632172	0.193054	0.0245178	-2.57841	0.00992548	1258.75	1710.5	8673.75	OK	OK	NO	YES
ITC0621	banksii	AROB016	Nape'e	ITC0249	burmanica/siamea	ITC0856	M. schizocarpa	0.00244948	0.183005	0.0232416	0.105392	0.916065	1338	1311	8337.5	OK	OK	NOT SIGNIFICANT	NO
ITC0621	banksii	AROB016	Nape'e	ITC0393	truncata	ITC0856	M. schizocarpa	-0.0260905	0.336264	0.0427056	-0.610939	0.54124	1197.75	1358.5	8607	OK	OK	NO	NOT SIGNIFICANT
ITC0621	banksii	AROB016	Nape'e	ITC0629	malaccensis	ITC0856	M. schizocarpa	-0.0115645	0.246583	0.0313161	-0.369284	0.711916	1405.12	1505.88	7587.88	OK	OK	NO	NOT SIGNIFICANT
ITC0621	banksii	AROB016	Nape'e	ITC0728	zebrina	ITC0856	M. schizocarpa	0.0157852	0.193627	0.0245907	0.641918	0.520926	1244.5	1103.25	9900	OK	OK	NOT SIGNIFICANT	NO
ITC0621	banksii	AROB016	Nape'e	ITC1028	errans	ITC0856	M. schizocarpa	-0.0594379	0.619647	0.0786952	-0.755292	0.450074	1952.75	2280	3328.25	OK	OK	NO	NOT SIGNIFICANT
ITC0621	banksii	AROB016	Nape'e	ITC1701	sumatrana	ITC0856	M. schizocarpa	-0.00123968	0.2684	0.0340868	-0.0363685	0.970989	1244.88	1253.62	8991.12	OK	OK	NO	NOT SIGNIFICANT
ITC0621	banksii	AROB019	Tavilo	ITC0249	burmanica/siamea	ITC0856	M. schizocarpa	0.0248066	0.133524	0.0169576	1.46286	0.143504	1386	1111	8103.75	OK	OK	NOT SIGNIFICANT	NO
ITC0621	banksii	AROB019	Tavilo	ITC0393	truncata	ITC0856	M. schizocarpa	-0.0030024	0.243433	0.030916	-0.0971149	0.922635	1199.38	1218.12	8432.88	OK	OK	NO	NOT SIGNIFICANT
ITC0621	banksii	AROB019	Tavilo	ITC0629	malaccensis	ITC0856	M. schizocarpa	0.0108541	0.183899	0.0233553	0.464738	0.642119	1455.62	1360.38	7408.62	OK	OK	NOT SIGNIFICANT	NO
ITC0621	banksii	AROB019	Tavilo	ITC0728	zebrina	ITC0856	M. schizocarpa	0.0949086	0.189688	0.0240904	3.93968	8.15905e-05	1621.12	787.875	9550.88	OK	OK	YES	NO
ITC0621	banksii	AROB019	Tavilo	ITC1028	errans	ITC0856	M. schizocarpa	-0.0720736	0.453128	0.0575473	-1.25242	0.210415	1864.12	2281.12	3295.62	OK	OK	NO	NOT SIGNIFICANT
ITC0621	banksii	AROB019	Tavilo	ITC1701	sumatrana	ITC0856	M. schizocarpa	0.0288279	0.197772	0.0251171	1.14774	0.251075	1278.5	1073	8776.75	OK	OK	NOT SIGNIFICANT	NO
ITC0621	banksii	AROB022	Kararu 2	ITC0249	burmanica/siamea	ITC0856	M. schizocarpa	-0.0388352	0.115605	0.0146819	-2.64511	0.00816646	1106.38	1532.12	8118.12	OK	OK	NO	YES
ITC0621	banksii	AROB022	Kararu 2	ITC0393	truncata	ITC0856	M. schizocarpa	-0.0867147	0.220152	0.0279593	-3.10147	0.00192565	992	1518.25	8326.25	OK	OK	NO	YES
ITC0621	banksii	AROB022	Kararu 2	ITC0629	malaccensis	ITC0856	M. schizocarpa	-0.0669598	0.169809	0.0215657	-3.10492	0.00190333	1171.25	1750	7391.5	OK	OK	NO	YES
ITC0621	banksii	AROB022	Kararu 2	ITC0728	zebrina	ITC0856	M. schizocarpa	-0.00239829	0.149299	0.0189609	-0.126486	0.899348	1115.88	1136.88	9493.12	OK	OK	NO	NOT SIGNIFICANT
ITC0621	banksii	AROB022	Kararu 2	ITC1028	errans	ITC0856	M. schizocarpa	-0.181361	0.434436	0.0551734	-3.28711	0.00101221	1630.38	2631.62	3239.38	OK	OK	NO	YES
ITC0621	banksii	AROB022	Kararu 2	ITC1701	sumatrana	ITC0856	M. schizocarpa	-0.0616343	0.182856	0.0232227	-2.65406	0.00795308	1028.75	1459.25	8756.25	OK	OK	NO	YES
ITC0621	banksii	AROB034	Nesuri	ITC0249	burmanica/siamea	ITC0856	M. schizocarpa	0.0172942	0.147126	0.018685	0.925567	0.354671	1312.25	1123.25	8662.5	OK	OK	NOT SIGNIFICANT	NO
ITC0621	banksii	AROB034	Nesuri	ITC0393	truncata	ITC0856	M. schizocarpa	0.00877847	0.262228	0.033303	0.263594	0.792093	1192.38	1139.38	8900.62	OK	OK	NOT SIGNIFICANT	NO
ITC0621	banksii	AROB034	Nesuri	ITC0629	malaccensis	ITC0856	M. schizocarpa	0.00881543	0.202075	0.0256636	0.343499	0.731223	1386.62	1310.62	7905.38	OK	OK	NOT SIGNIFICANT	NO
ITC0621	banksii	AROB034	Nesuri	ITC0728	zebrina	ITC0856	M. schizocarpa	0.0270452	0.165812	0.0210581	1.28431	0.199032	1155.25	914.25	10223.8	OK	OK	NOT SIGNIFICANT	NO
ITC0621	banksii	AROB034	Nesuri	ITC1028	errans	ITC0856	M. schizocarpa	0.0159219	0.502206	0.0637802	0.249637	0.802868	1980.25	1895	3456	OK	OK	NOT SIGNIFICANT	NO
ITC0621	banksii	AROB034	Nesuri	ITC1701	sumatrana	ITC0856	M. schizocarpa	0.0202035	0.22274	0.028288	0.714207	0.475099	1223.88	1083.38	9333.62	OK	OK	NOT SIGNIFICANT	NO
ITC0621	banksii	AROB035	Talasea	ITC0249	burmanica/siamea	ITC0856	M. schizocarpa	0.0252596	0.119435	0.0151683	1.66529	0.0958557	1345.5	1065.75	8611	OK	OK	NOT SIGNIFICANT	NO
ITC0621	banksii	AROB035	Talasea	ITC0393	truncata	ITC0856	M. schizocarpa	0.0166236	0.222009	0.0281951	0.589592	0.555464	1206.38	1103.38	8870.62	OK	OK	NOT SIGNIFICANT	NO
ITC0621	banksii	AROB035	Talasea	ITC0629	malaccensis	ITC0856	M. schizocarpa	0.0196487	0.168294	0.0213734	0.919306	0.357936	1415.12	1242.88	7843.62	OK	OK	NOT SIGNIFICANT	NO
ITC0621	banksii	AROB035	Talasea	ITC0728	zebrina	ITC0856	M. schizocarpa	0.0486101	0.146651	0.0186248	2.60997	0.00905489	1259.25	822.5	10138	OK	OK	YES	NO
ITC0621	banksii	AROB035	Talasea	ITC1028	errans	ITC0856	M. schizocarpa	0.0192993	0.440469	0.0559396	0.345002	0.730093	1970.38	1863.38	3430.38	OK	OK	NOT SIGNIFICANT	NO
ITC0621	banksii	AROB035	Talasea	ITC1701	sumatrana	ITC0856	M. schizocarpa	0.0336335	0.183031	0.0232449	1.44692	0.147919	1248.88	1009.88	9266.12	OK	OK	NOT SIGNIFICANT	NO
ITC0621	banksii	AROB047	Tobaung	ITC0249	burmanica/siamea	ITC0856	M. schizocarpa	0.0282951	0.135462	0.0172036	1.64472	0.100028	1407.25	1090.5	8230	OK	OK	NOT SIGNIFICANT	NO
ITC0621	banksii	AROB047	Tobaung	ITC0393	truncata	ITC0856	M. schizocarpa	0.0116636	0.246945	0.0313621	0.371903	0.709965	1242.62	1168.62	8530.12	OK	OK	NOT SIGNIFICANT	NO
ITC0621	banksii	AROB047	Tobaung	ITC0629	malaccensis	ITC0856	M. schizocarpa	0.0248312	0.184885	0.0234805	1.05753	0.290271	1507.25	1287.5	7482.5	OK	OK	NOT SIGNIFICANT	NO
ITC0621	banksii	AROB047	Tobaung	ITC0728	zebrina	ITC0856	M. schizocarpa	0.0576438	0.178994	0.0227323	2.53577	0.0112201	1405.25	885.75	9795.5	OK	OK	YES	NO
ITC0621	banksii	AROB047	Tobaung	ITC1028	errans	ITC0856	M. schizocarpa	-0.0232183	0.500752	0.0635955	-0.365094	0.715041	1984.5	2117.75	3279	OK	OK	NO	NOT SIGNIFICANT
ITC0621	banksii	AROB047	Tobaung	ITC1701	sumatrana	ITC0856	M. schizocarpa	0.033554	0.197333	0.0250613	1.33888	0.18061	1295.38	1052.12	8902.62	OK	OK	NOT SIGNIFICANT	NO
ITC0621	banksii	AROB049	Nono 2	ITC0249	burmanica/siamea	ITC0856	M. schizocarpa	-0.00451835	0.155975	0.0198089	-0.228097	0.819571	1295.62	1344.12	8433.88	OK	OK	NO	NOT SIGNIFICANT
ITC0621	banksii	AROB049	Nono 2	ITC0393	truncata	ITC0856	M. schizocarpa	-0.0351552	0.284505	0.0361321	-0.972964	0.330571	1175.62	1381.12	8692.88	OK	OK	NO	NOT SIGNIFICANT
ITC0621	banksii	AROB049	Nono 2	ITC0629	malaccensis	ITC0856	M. schizocarpa	-0.0237891	0.215884	0.0274172	-0.867669	0.385575	1359.12	1560.12	7705.38	OK	OK	NO	NOT SIGNIFICANT
ITC0621	banksii	AROB049	Nono 2	ITC0728	zebrina	ITC0856	M. schizocarpa	-0.011155	0.176475	0.0224123	-0.497716	0.618685	1081.25	1178.75	10038.8	OK	OK	NO	NOT SIGNIFICANT
ITC0621	banksii	AROB049	Nono 2	ITC1028	errans	ITC0856	M. schizocarpa	-0.0489324	0.54607	0.069351	-0.705576	0.480452	1975.25	2232.5	3344	OK	OK	NO	NOT SIGNIFICANT
ITC0621	banksii	AROB049	Nono 2	ITC1701	sumatrana	ITC0856	M. schizocarpa	-0.0178407	0.250609	0.0318274	-0.560543	0.575109	1206.25	1327	9127.75	OK	OK	NO	NOT SIGNIFICANT
ITC0621	banksii	AROB050	Sesévé	ITC0249	burmanica/siamea	ITC0856	M. schizocarpa	0.0133953	0.120922	0.0153571	0.872257	0.383068	1264.38	1117.38	8596.62	OK	OK	NOT SIGNIFICANT	NO
ITC0621	banksii	AROB050	Sesévé	ITC0393	truncata	ITC0856	M. schizocarpa	-0.00525948	0.221429	0.0281215	-0.187027	0.85164	1147.25	1179.25	8880.5	OK	OK	NO	NOT SIGNIFICANT
ITC0621	banksii	AROB050	Sesévé	ITC0629	malaccensis	ITC0856	M. schizocarpa	0.00126841	0.167333	0.0212513	0.0596863	0.952405	1330.62	1319.62	7854.38	OK	OK	NOT SIGNIFICANT	NO
ITC0621	banksii	AROB050	Sesévé	ITC0728	zebrina	ITC0856	M. schizocarpa	0.0350862	0.142917	0.0181504	1.93308	0.0532261	1156	844.25	10093.8	OK	OK	NOT SIGNIFICANT	NO
ITC0621	banksii	AROB050	Sesévé	ITC1028	errans	ITC0856	M. schizocarpa	-0.00160698	0.419602	0.0532895	-0.0301556	0.975943	1898.5	1907.25	3408.25	OK	OK	NO	NOT SIGNIFICANT
ITC0621	banksii	AROB050	Sesévé	ITC1701	sumatrana	ITC0856	M. schizocarpa	0.0156016	0.174277	0.0221332	0.704894	0.480876	1172.5	1063.25	9253.5	OK	OK	NOT SIGNIFICANT	NO
ITC0621	banksii	ITC0589	Gulum	ITC0249	burmanica/siamea	ITC0856	M. schizocarpa	-0.0235146	0.125045	0.0158808	-1.4807	0.138688	1326.62	1582.88	7884.38	OK	OK	NO	NOT SIGNIFICANT
ITC0621	banksii	ITC0589	Gulum	ITC0393	truncata	ITC0856	M. schizocarpa	-0.0716475	0.221586	0.0281415	-2.54598	0.0108972	1169.25	1601.75	8125.25	OK	OK	NO	YES
ITC0621	banksii	ITC0589	Gulum	ITC0629	malaccensis	ITC0856	M. schizocarpa	-0.0458175	0.169072	0.0214721	-2.13381	0.0328582	1382.88	1777.38	7134.38	OK	OK	NO	YES
ITC0621	banksii	ITC0589	Gulum	ITC0728	zebrina	ITC0856	M. schizocarpa	0.0344579	0.187828	0.0238542	1.44452	0.148592	1489.12	1190.62	9262.38	OK	OK	NOT SIGNIFICANT	NO
ITC0621	banksii	ITC0589	Gulum	ITC1028	errans	ITC0856	M. schizocarpa	-0.162705	0.419743	0.0533074	-3.0522	0.00227173	1810.5	2724.25	3047.5	OK	OK	NO	YES
ITC0621	banksii	ITC0589	Gulum	ITC1701	sumatrana	ITC0856	M. schizocarpa	-0.0388903	0.19051	0.0241947	-1.60739	0.10797	1232.62	1502.12	8514.62	OK	OK	NO	NOT SIGNIFICANT
ITC0621	banksii	ITC0600	Waimara	ITC0249	burmanica/siamea	ITC0856	M. schizocarpa	-0.485212	0.128582	0.0163299	-29.7131	5.19866e-194	499.75	5528	5316.25	OK	PB	NO	YES
ITC0621	banksii	ITC0600	Waimara	ITC0393	truncata	ITC0856	M. schizocarpa	-0.908514	0.276791	0.0351525	-25.8449	2.77615e-147	455.25	5358.5	5368.75	OK	OK	NO	YES
ITC0621	banksii	ITC0600	Waimara	ITC0629	malaccensis	ITC0856	M. schizocarpa	-0.656099	0.196919	0.0250087	-26.2348	1.06536e-151	552.25	5772.5	4616.25	OK	PB	NO	YES
ITC0621	banksii	ITC0600	Waimara	ITC0728	zebrina	ITC0856	M. schizocarpa	-0.462557	0.165175	0.0209772	-22.0504	9.46732e-108	601	4358	5916.5	OK	OK	NO	YES
ITC0621	banksii	ITC0600	Waimara	ITC1028	errans	ITC0856	M. schizocarpa	-1.41494	0.493934	0.0627296	-22.5562	1.1676e-112	796.875	7956.12	1766.12	OK	PB	NO	YES
ITC0621	banksii	ITC0600	Waimara	ITC1701	sumatrana	ITC0856	M. schizocarpa	-0.717908	0.240695	0.0305683	-23.4854	5.75343e-122	474.25	5075.5	5574.75	OK	OK	NO	YES
ITC0621	banksii	ITC0770	Navaradam	ITC0249	burmanica/siamea	ITC0856	M. schizocarpa	-0.101967	0.144203	0.0183138	-5.56776	2.58031e-08	1089.88	2191.62	7851.38	OK	OK	NO	YES
ITC0621	banksii	ITC0770	Navaradam	ITC0393	truncata	ITC0856	M. schizocarpa	-0.194717	0.273112	0.0346852	-5.61383	1.97899e-08	991	2137.25	8019	OK	OK	NO	YES
ITC0621	banksii	ITC0770	Navaradam	ITC0629	malaccensis	ITC0856	M. schizocarpa	-0.136283	0.218704	0.0277755	-4.9066	9.26697e-07	1169.62	2321.62	7036.88	OK	OK	NO	YES
ITC0621	banksii	ITC0770	Navaradam	ITC0728	zebrina	ITC0856	M. schizocarpa	-0.0791675	0.177319	0.0225196	-3.5155	0.000438928	1004.75	1693.25	9123.25	OK	OK	NO	YES
ITC0621	banksii	ITC0770	Navaradam	ITC1028	errans	ITC0856	M. schizocarpa	-0.28363	0.46095	0.0585407	-4.84501	1.26607e-06	1707.12	3204.12	2885.62	OK	PB	NO	YES
ITC0621	banksii	ITC0770	Navaradam	ITC1701	sumatrana	ITC0856	M. schizocarpa	-0.149523	0.231517	0.0294027	-5.08537	3.66904e-07	1026.12	2045.88	8416.62	OK	OK	NO	YES
ITC0621	banksii	ITC0773	Mpiajhap	ITC0249	burmanica/siamea	ITC0856	M. schizocarpa	-0.302663	0.153406	0.0194826	-15.535	2.00963e-54	720.5	3894	6684.5	OK	OK	NO	YES
ITC0621	banksii	ITC0773	Mpiajhap	ITC0393	truncata	ITC0856	M. schizocarpa	-0.549293	0.29139	0.0370066	-14.8431	7.70923e-50	662.875	3710.62	6723.12	OK	OK	NO	YES
ITC0621	banksii	ITC0773	Mpiajhap	ITC0629	malaccensis	ITC0856	M. schizocarpa	-0.404042	0.217509	0.0276237	-14.6266	1.90004e-48	787.625	4066.62	5912.62	OK	OK	NO	YES
ITC0621	banksii	ITC0773	Mpiajhap	ITC0728	zebrina	ITC0856	M. schizocarpa	-0.280645	0.166003	0.0210824	-13.3118	1.97575e-40	737	3060.25	7621	OK	OK	NO	YES
ITC0621	banksii	ITC0773	Mpiajhap	ITC1028	errans	ITC0856	M. schizocarpa	-0.870361	0.512856	0.0651327	-13.3629	9.96293e-41	1148.25	5592.75	2405	OK	PB	NO	YES
ITC0621	banksii	ITC0773	Mpiajhap	ITC1701	sumatrana	ITC0856	M. schizocarpa	-0.455434	0.257572	0.0327117	-13.9227	4.61215e-44	672.375	3642.38	7143.88	OK	OK	NO	YES
ITC0621	banksii	ITC0778	Gorop	ITC0249	burmanica/siamea	ITC0856	M. schizocarpa	0.0197026	0.124889	0.0158609	1.24222	0.214157	1338	1122	8560	OK	OK	NOT SIGNIFICANT	NO
ITC0621	banksii	ITC0778	Gorop	ITC0393	truncata	ITC0856	M. schizocarpa	0.00659188	0.235934	0.0299636	0.219996	0.825874	1188	1147.75	8807.75	OK	OK	NOT SIGNIFICANT	NO
ITC0621	banksii	ITC0778	Gorop	ITC0629	malaccensis	ITC0856	M. schizocarpa	0.0215665	0.168352	0.0213807	1.00869	0.313123	1402.5	1215.75	7709.25	OK	OK	NOT SIGNIFICANT	NO
ITC0621	banksii	ITC0778	Gorop	ITC0728	zebrina	ITC0856	M. schizocarpa	0.0276482	0.133132	0.0169078	1.63524	0.102	1140.62	893.125	10101.4	OK	OK	NOT SIGNIFICANT	NO
ITC0621	banksii	ITC0778	Gorop	ITC1028	errans	ITC0856	M. schizocarpa	0.0258621	0.4218	0.0535687	0.482783	0.62925	1964.62	1825.12	3284.88	OK	OK	NOT SIGNIFICANT	NO
ITC0621	banksii	ITC0778	Gorop	ITC1701	sumatrana	ITC0856	M. schizocarpa	0.0250971	0.180835	0.0229661	1.09279	0.274486	1225.75	1049.75	9198.75	OK	OK	NOT SIGNIFICANT	NO
ITC0621	banksii	ITC0784	Tamai	ITC0249	burmanica/siamea	ITC0856	M. schizocarpa	-0.0429093	0.14585	0.018523	-2.31655	0.0205285	809	1264.75	8524.5	OK	OK	NO	YES
ITC0621	banksii	ITC0784	Tamai	ITC0393	truncata	ITC0856	M. schizocarpa	-0.0984116	0.278825	0.0354108	-2.77914	0.00545026	728.25	1290.5	8772.25	OK	OK	NO	YES
ITC0621	banksii	ITC0784	Tamai	ITC0629	malaccensis	ITC0856	M. schizocarpa	-0.0693164	0.203348	0.0258253	-2.68406	0.00727349	863.5	1440.75	7756	OK	OK	NO	YES
ITC0621	banksii	ITC0784	Tamai	ITC0728	zebrina	ITC0856	M. schizocarpa	-0.0105163	0.174215	0.0221254	-0.475303	0.634571	889.125	977.125	10007.1	OK	OK	NO	NOT SIGNIFICANT
ITC0621	banksii	ITC0784	Tamai	ITC1028	errans	ITC0856	M. schizocarpa	-0.142967	0.493261	0.0626443	-2.2822	0.0224775	1332.62	2077.88	3359.38	OK	OK	NO	YES
ITC0621	banksii	ITC0784	Tamai	ITC1701	sumatrana	ITC0856	M. schizocarpa	-0.0677851	0.226437	0.0287575	-2.35713	0.0184169	740	1190.5	9161.25	OK	OK	NO	YES
ITC0621	banksii	ITC0798	Garunga	ITC0249	burmanica/siamea	ITC0856	M. schizocarpa	-0.297694	0.133211	0.0169178	-17.5965	2.6215e-69	722.5	3820.75	6525	OK	OK	NO	YES
ITC0621	banksii	ITC0798	Garunga	ITC0393	truncata	ITC0856	M. schizocarpa	-0.550894	0.268583	0.0341101	-16.1504	1.12755e-58	651.25	3664.5	6590.75	OK	OK	NO	YES
ITC0621	banksii	ITC0798	Garunga	ITC0629	malaccensis	ITC0856	M. schizocarpa	-0.406184	0.187975	0.0238729	-17.0145	6.41483e-65	775.375	4046.38	5806.12	OK	OK	NO	YES
ITC0621	banksii	ITC0798	Garunga	ITC0728	zebrina	ITC0856	M. schizocarpa	-0.260458	0.153727	0.0195234	-13.3408	1.33958e-40	829.75	2956	7430.5	OK	OK	NO	YES
ITC0621	banksii	ITC0798	Garunga	ITC1028	errans	ITC0856	M. schizocarpa	-0.871565	0.42877	0.0544538	-16.0056	1.16819e-57	1075.88	5563.12	2289.12	OK	PB	NO	YES
ITC0621	banksii	ITC0798	Garunga	ITC1701	sumatrana	ITC0856	M. schizocarpa	-0.451574	0.212637	0.0270049	-16.7219	9.0768e-63	670.875	3579.12	6994.38	OK	OK	NO	YES
ITC0621	banksii	ITC0818	Enar	ITC0249	burmanica/siamea	ITC0856	M. schizocarpa	-0.0483845	0.121357	0.0154123	-3.13934	0.00169329	1198.62	1728.38	8181.12	OK	OK	NO	YES
ITC0621	banksii	ITC0818	Enar	ITC0393	truncata	ITC0856	M. schizocarpa	-0.0976384	0.22272	0.0282854	-3.4519	0.000556659	1086.38	1678.62	8353.38	OK	OK	NO	YES
ITC0621	banksii	ITC0818	Enar	ITC0629	malaccensis	ITC0856	M. schizocarpa	-0.0638866	0.166675	0.0211677	-3.01811	0.00254354	1287.38	1838.12	7346.38	OK	OK	NO	YES
ITC0621	banksii	ITC0818	Enar	ITC0728	zebrina	ITC0856	M. schizocarpa	-0.0275385	0.136719	0.0173633	-1.58602	0.112736	1110	1353.75	9576.75	OK	OK	NO	NOT SIGNIFICANT
ITC0621	banksii	ITC0818	Enar	ITC1028	errans	ITC0856	M. schizocarpa	-0.141817	0.442188	0.0561579	-2.52532	0.0115592	1806.62	2575.88	3050.38	OK	OK	NO	YES
ITC0621	banksii	ITC0818	Enar	ITC1701	sumatrana	ITC0856	M. schizocarpa	-0.068381	0.182845	0.0232213	-2.94475	0.00323218	1124.12	1600.12	8763.88	OK	OK	NO	YES
ITC0621	banksii	ITC0847	Hova	ITC0249	burmanica/siamea	ITC0856	M. schizocarpa	-0.479605	0.148429	0.0188505	-25.4425	8.54197e-143	496.625	5384.88	5511.88	OK	OK	NO	YES
ITC0621	banksii	ITC0847	Hova	ITC0393	truncata	ITC0856	M. schizocarpa	-0.90293	0.305693	0.038823	-23.2576	1.19208e-119	451.75	5174.75	5523.75	OK	OK	NO	YES
ITC0621	banksii	ITC0847	Hova	ITC0629	malaccensis	ITC0856	M. schizocarpa	-0.657329	0.213137	0.0270684	-24.284	2.8928e-130	533.5	5660.5	4843	OK	PB	NO	YES
ITC0621	banksii	ITC0847	Hova	ITC0728	zebrina	ITC0856	M. schizocarpa	-0.471851	0.133947	0.0170113	-27.7376	2.46152e-169	487.625	4284.38	6181.62	OK	OK	NO	YES
ITC0621	banksii	ITC0847	Hova	ITC1028	errans	ITC0856	M. schizocarpa	-1.41288	0.526697	0.0668905	-21.1222	4.96892e-99	814.875	7721.38	1870.12	OK	PB	NO	YES
ITC0621	banksii	ITC0847	Hova	ITC1701	sumatrana	ITC0856	M. schizocarpa	-0.72386	0.261103	0.0331601	-21.8293	1.22396e-105	462.375	4974.38	5812.38	OK	OK	NO	YES
ITC0621	banksii	ITC0923	Yapu Yapu	ITC0249	burmanica/siamea	ITC0856	M. schizocarpa	-0.047515	0.135396	0.0171953	-2.76326	0.00572263	1153.62	1664.88	8175.38	OK	OK	NO	YES
ITC0621	banksii	ITC0923	Yapu Yapu	ITC0393	truncata	ITC0856	M. schizocarpa	-0.108972	0.273548	0.0347406	-3.13675	0.00170834	1046.38	1686.12	8418.62	OK	OK	NO	YES
ITC0621	banksii	ITC0923	Yapu Yapu	ITC0629	malaccensis	ITC0856	M. schizocarpa	-0.0763574	0.199154	0.0252926	-3.01896	0.00253643	1237.25	1881	7447	OK	OK	NO	YES
ITC0621	banksii	ITC0923	Yapu Yapu	ITC0728	zebrina	ITC0856	M. schizocarpa	-0.0153485	0.156102	0.019825	-0.7742	0.438813	1113.25	1245.75	9526.5	OK	OK	NO	NOT SIGNIFICANT
ITC0621	banksii	ITC0923	Yapu Yapu	ITC1028	errans	ITC0856	M. schizocarpa	-0.183162	0.502793	0.0638547	-2.86842	0.00412522	1746.25	2715.5	3247.75	OK	OK	NO	YES
ITC0621	banksii	ITC0923	Yapu Yapu	ITC1701	sumatrana	ITC0856	M. schizocarpa	-0.074227	0.217672	0.0276444	-2.68507	0.00725155	1087.5	1591	8812.5	OK	OK	NO	YES
ITC0621	banksii	ITC0929	Loibwa	ITC0249	burmanica/siamea	ITC0856	M. schizocarpa	-0.291813	0.146562	0.0186134	-15.6776	2.15316e-55	751	3810	6797.5	OK	OK	NO	YES
ITC0621	banksii	ITC0929	Loibwa	ITC0393	truncata	ITC0856	M. schizocarpa	-0.525643	0.305095	0.0387471	-13.566	6.37078e-42	690.375	3601.12	6810.62	OK	OK	NO	YES
ITC0621	banksii	ITC0929	Loibwa	ITC0629	malaccensis	ITC0856	M. schizocarpa	-0.38591	0.206992	0.026288	-14.6801	8.64588e-49	799.625	3941.12	5984.12	OK	OK	NO	YES
ITC0621	banksii	ITC0929	Loibwa	ITC0728	zebrina	ITC0856	M. schizocarpa	-0.280174	0.129904	0.0164978	-16.9825	1.10684e-64	680.125	3033.38	7791.12	OK	OK	NO	YES
ITC0621	banksii	ITC0929	Loibwa	ITC1028	errans	ITC0856	M. schizocarpa	-0.811023	0.489963	0.0622254	-13.0336	7.87592e-39	1230	5313.5	2322.75	OK	PB	NO	YES
ITC0621	banksii	ITC0929	Loibwa	ITC1701	sumatrana	ITC0856	M. schizocarpa	-0.430336	0.245536	0.031183	-13.8003	2.53757e-43	681.125	3494.88	7193.38	OK	OK	NO	YES
ITC0621	banksii	ITC0949	Wiliman	ITC0249	burmanica/siamea	ITC0856	M. schizocarpa	0.0426985	0.110216	0.0139975	3.05044	0.00228503	1396.38	929.125	8470.12	OK	OK	YES	NO
ITC0621	banksii	ITC0949	Wiliman	ITC0393	truncata	ITC0856	M. schizocarpa	0.0370855	0.205487	0.0260968	1.42107	0.155295	1225.12	998.375	8761.38	OK	OK	NOT SIGNIFICANT	NO
ITC0621	banksii	ITC0949	Wiliman	ITC0629	malaccensis	ITC0856	M. schizocarpa	0.0432445	0.15473	0.0196507	2.20066	0.0277599	1469.75	1095.75	7692.25	OK	OK	YES	NO
ITC0621	banksii	ITC0949	Wiliman	ITC0728	zebrina	ITC0856	M. schizocarpa	0.0839797	0.18654	0.0236907	3.54484	0.000392847	1442.12	703.125	10014.4	OK	OK	YES	NO
ITC0621	banksii	ITC0949	Wiliman	ITC1028	errans	ITC0856	M. schizocarpa	0.0311924	0.401033	0.0509312	0.612442	0.540246	1971	1797.5	3360.25	OK	OK	NOT SIGNIFICANT	NO
ITC0621	banksii	ITC0949	Wiliman	ITC1701	sumatrana	ITC0856	M. schizocarpa	0.0548611	0.157737	0.0200326	2.73859	0.00617038	1279.75	895.75	9147.75	OK	OK	YES	NO
ITC0621	banksii	ITC0984	Yangun Yefan	ITC0249	burmanica/siamea	ITC0856	M. schizocarpa	-0.0495719	0.134422	0.0170716	-2.90376	0.00368705	1201.12	1736.62	8146.38	OK	OK	NO	YES
ITC0621	banksii	ITC0984	Yangun Yefan	ITC0393	truncata	ITC0856	M. schizocarpa	-0.105221	0.242864	0.0308438	-3.41141	0.000646278	1083.88	1706.62	8338.38	OK	OK	NO	YES
ITC0621	banksii	ITC0984	Yangun Yefan	ITC0629	malaccensis	ITC0856	M. schizocarpa	-0.070369	0.18549	0.0235572	-2.98715	0.00281589	1277.5	1874	7339.25	OK	OK	NO	YES
ITC0621	banksii	ITC0984	Yangun Yefan	ITC0728	zebrina	ITC0856	M. schizocarpa	-0.0364404	0.152736	0.0193975	-1.87862	0.060297	1040.88	1360.38	9540.38	OK	OK	NO	NOT SIGNIFICANT
ITC0621	banksii	ITC0984	Yangun Yefan	ITC1028	errans	ITC0856	M. schizocarpa	-0.16198	0.420226	0.0533688	-3.03511	0.00240449	1810.12	2669.88	3101.38	OK	OK	NO	YES
ITC0621	banksii	ITC0984	Yangun Yefan	ITC1701	sumatrana	ITC0856	M. schizocarpa	-0.0761318	0.20202	0.0256566	-2.96733	0.00300395	1109	1630.75	8751.5	OK	OK	NO	YES
ITC0621	banksii	ITC1001	Bogia Mum	ITC0249	burmanica/siamea	ITC0856	M. schizocarpa	0.00774733	0.135279	0.0171804	0.45094	0.652033	1158.75	1074	8540.75	OK	OK	NOT SIGNIFICANT	NO
ITC0621	banksii	ITC1001	Bogia Mum	ITC0393	truncata	ITC0856	M. schizocarpa	-0.010445	0.246759	0.0313384	-0.333299	0.738909	1042.25	1105.5	8794.25	OK	OK	NO	NOT SIGNIFICANT
ITC0621	banksii	ITC1001	Bogia Mum	ITC0629	malaccensis	ITC0856	M. schizocarpa	-0.000897978	0.188214	0.0239032	-0.0375673	0.970033	1224.12	1231.88	7754.12	OK	OK	NO	NOT SIGNIFICANT
ITC0621	banksii	ITC1001	Bogia Mum	ITC0728	zebrina	ITC0856	M. schizocarpa	0.0396493	0.191278	0.0242923	1.63218	0.102642	1181.38	835.375	10072.4	OK	OK	NOT SIGNIFICANT	NO
ITC0621	banksii	ITC1001	Bogia Mum	ITC1028	errans	ITC0856	M. schizocarpa	-0.0339253	0.484882	0.0615801	-0.550914	0.581693	1722.75	1909	3397.5	OK	OK	NO	NOT SIGNIFICANT
ITC0621	banksii	ITC1001	Bogia Mum	ITC1701	sumatrana	ITC0856	M. schizocarpa	0.00737585	0.204484	0.0259695	0.284019	0.776395	1062.75	1011.25	9189	OK	OK	NOT SIGNIFICANT	NO
ITC0621	banksii	ITC1013	Sena	ITC0249	burmanica/siamea	ITC0856	M. schizocarpa	0.00158756	0.128887	0.0163687	0.0969874	0.922736	1275.62	1258.38	8767.12	OK	OK	NOT SIGNIFICANT	NO
ITC0621	banksii	ITC1013	Sena	ITC0393	truncata	ITC0856	M. schizocarpa	-0.00891325	0.2226	0.0282702	-0.315287	0.752543	1160	1213.25	8944	OK	OK	NO	NOT SIGNIFICANT
ITC0621	banksii	ITC1013	Sena	ITC0629	malaccensis	ITC0856	M. schizocarpa	-0.00233577	0.175025	0.0222282	-0.105081	0.916311	1334	1354	7918.25	OK	OK	NO	NOT SIGNIFICANT
ITC0621	banksii	ITC1013	Sena	ITC0728	zebrina	ITC0856	M. schizocarpa	0.000647705	0.140705	0.0178695	0.0362464	0.971086	1034.25	1028.5	10307.5	OK	OK	NOT SIGNIFICANT	NO
ITC0621	banksii	ITC1013	Sena	ITC1028	errans	ITC0856	M. schizocarpa	-0.00431115	0.398099	0.0505587	-0.0852703	0.932046	1865.38	1888.38	3418.88	OK	OK	NO	NOT SIGNIFICANT
ITC0621	banksii	ITC1013	Sena	ITC1701	sumatrana	ITC0856	M. schizocarpa	0.00367727	0.192182	0.0244072	0.150664	0.880241	1197.75	1172.5	9392.25	OK	OK	NOT SIGNIFICANT	NO
ITC0621	banksii	ITC1023	Taoaya	ITC0249	burmanica/siamea	ITC0856	M. schizocarpa	-0.275526	0.109655	0.0139261	-19.7848	4.02596e-87	753.625	3662.62	6289.38	OK	OK	NO	YES
ITC0621	banksii	ITC1023	Taoaya	ITC0393	truncata	ITC0856	M. schizocarpa	-0.527824	0.217659	0.0276428	-19.0945	2.80569e-81	626.5	3614.25	6463	OK	OK	NO	YES
ITC0621	banksii	ITC1023	Taoaya	ITC0629	malaccensis	ITC0856	M. schizocarpa	-0.373942	0.16929	0.0214998	-17.3928	9.35491e-68	876.75	3914	5596.25	OK	OK	NO	YES
ITC0621	banksii	ITC1023	Taoaya	ITC0728	zebrina	ITC0856	M. schizocarpa	-0.226588	0.141372	0.0179543	-12.6203	1.63203e-36	865.75	2742.75	7139.75	OK	OK	NO	YES
ITC0621	banksii	ITC1023	Taoaya	ITC1028	errans	ITC0856	M. schizocarpa	-0.874024	0.39376	0.0500076	-17.4778	2.11362e-68	1042.62	5717.12	2365.62	OK	PB	NO	YES
ITC0621	banksii	ITC1023	Taoaya	ITC1701	sumatrana	ITC0856	M. schizocarpa	-0.408387	0.169411	0.0215153	-18.9813	2.43638e-80	681.75	3379.25	6717	OK	OK	NO	YES
ITC0621	banksii	ITC1206	Spiral	ITC0249	burmanica/siamea	ITC0856	M. schizocarpa	0.0142085	0.151845	0.0192843	0.736791	0.46125	1314.38	1158.62	8532.62	OK	OK	NOT SIGNIFICANT	NO
ITC0621	banksii	ITC1206	Spiral	ITC0393	truncata	ITC0856	M. schizocarpa	0.00481343	0.275138	0.0349425	0.137753	0.890436	1201	1171.75	8767.75	OK	OK	NOT SIGNIFICANT	NO
ITC0621	banksii	ITC1206	Spiral	ITC0629	malaccensis	ITC0856	M. schizocarpa	0.00826757	0.210784	0.0267697	0.308841	0.757442	1395	1323.5	7753	OK	OK	NOT SIGNIFICANT	NO
ITC0621	banksii	ITC1206	Spiral	ITC0728	zebrina	ITC0856	M. schizocarpa	0.026459	0.183046	0.0232469	1.13818	0.255047	1170.5	934.75	10079	OK	OK	NOT SIGNIFICANT	NO
ITC0621	banksii	ITC1206	Spiral	ITC1028	errans	ITC0856	M. schizocarpa	0.00309726	0.508362	0.064562	0.0479735	0.961737	1973.75	1957	3352.75	OK	OK	NOT SIGNIFICANT	NO
ITC0621	banksii	ITC1206	Spiral	ITC1701	sumatrana	ITC0856	M. schizocarpa	0.0170864	0.232924	0.0295814	0.577606	0.56353	1222.62	1102.88	9187.88	OK	OK	NOT SIGNIFICANT	NO
ITC0621	banksii	ITC1220	Yalumia	ITC0249	burmanica/siamea	ITC0856	M. schizocarpa	0.0065638	0.152605	0.0193808	0.338675	0.734855	1302.88	1231.62	8561.88	OK	OK	NOT SIGNIFICANT	NO
ITC0621	banksii	ITC1220	Yalumia	ITC0393	truncata	ITC0856	M. schizocarpa	-0.00869638	0.262861	0.0333834	-0.2605	0.794478	1170.88	1222.88	8775.12	OK	OK	NO	NOT SIGNIFICANT
ITC0621	banksii	ITC1220	Yalumia	ITC0629	malaccensis	ITC0856	M. schizocarpa	-0.00111137	0.209203	0.0265688	-0.0418299	0.966634	1373.88	1383.38	7769.12	OK	OK	NO	NOT SIGNIFICANT
ITC0621	banksii	ITC1220	Yalumia	ITC0728	zebrina	ITC0856	M. schizocarpa	0.0216854	0.161186	0.0204706	1.05934	0.289444	1182.88	992.125	10092.6	OK	OK	NOT SIGNIFICANT	NO
ITC0621	banksii	ITC1220	Yalumia	ITC1028	errans	ITC0856	M. schizocarpa	-0.0170928	0.505274	0.0641698	-0.266368	0.789956	1939.38	2030.62	3382.62	OK	OK	NO	NOT SIGNIFICANT
ITC0621	banksii	ITC1220	Yalumia	ITC1701	sumatrana	ITC0856	M. schizocarpa	0.0128588	0.229762	0.0291798	0.440675	0.659449	1232.38	1144.12	9185.38	OK	OK	NOT SIGNIFICANT	NO
ITC0621	banksii	ITC1244	Mapua	ITC0249	burmanica/siamea	ITC0856	M. schizocarpa	0.0292428	0.110373	0.0140173	2.08619	0.0369616	1330.25	1008.25	8689.25	OK	OK	YES	NO
ITC0621	banksii	ITC1244	Mapua	ITC0393	truncata	ITC0856	M. schizocarpa	0.0230544	0.206769	0.0262597	0.877939	0.379977	1205.62	1063.88	8966.88	OK	OK	NOT SIGNIFICANT	NO
ITC0621	banksii	ITC1244	Mapua	ITC0629	malaccensis	ITC0856	M. schizocarpa	0.029879	0.154305	0.0195968	1.52469	0.127336	1414.5	1154.5	7891	OK	OK	NOT SIGNIFICANT	NO
ITC0621	banksii	ITC1244	Mapua	ITC0728	zebrina	ITC0856	M. schizocarpa	0.0378299	0.105715	0.0134259	2.81769	0.00483709	1149.38	807.875	10259.1	OK	OK	YES	NO
ITC0621	banksii	ITC1244	Mapua	ITC1028	errans	ITC0856	M. schizocarpa	0.0584404	0.421452	0.0535245	1.09184	0.274902	1990	1673.75	3376.5	OK	OK	NOT SIGNIFICANT	NO
ITC0621	banksii	ITC1244	Mapua	ITC1701	sumatrana	ITC0856	M. schizocarpa	0.0396752	0.16636	0.0211277	1.87788	0.0603979	1240.12	960.375	9352.38	OK	OK	NOT SIGNIFICANT	NO
ITC0621	banksii	ITC1245	Papat	ITC0249	burmanica/siamea	ITC0856	M. schizocarpa	0.00263968	0.105781	0.0134342	0.196489	0.844227	1094.12	1065.62	8160.62	OK	OK	NOT SIGNIFICANT	NO
ITC0621	banksii	ITC1245	Papat	ITC0393	truncata	ITC0856	M. schizocarpa	-0.0375221	0.202971	0.0257773	-1.45563	0.145496	940.125	1162.88	8479.88	OK	OK	NO	NOT SIGNIFICANT
ITC0621	banksii	ITC1245	Papat	ITC0629	malaccensis	ITC0856	M. schizocarpa	-0.0157964	0.155566	0.0197569	-0.79954	0.423977	1155.38	1289.62	7440.12	OK	OK	NO	NOT SIGNIFICANT
ITC0621	banksii	ITC1245	Papat	ITC0728	zebrina	ITC0856	M. schizocarpa	0.0745583	0.184157	0.0233879	3.1879	0.00143311	1394.75	766	9631.25	OK	OK	YES	NO
ITC0621	banksii	ITC1245	Papat	ITC1028	errans	ITC0856	M. schizocarpa	-0.0998147	0.393656	0.0499944	-1.99652	0.0458776	1566.12	2118.12	3234.88	OK	OK	NO	YES
ITC0621	banksii	ITC1245	Papat	ITC1701	sumatrana	ITC0856	M. schizocarpa	-0.00485012	0.164021	0.0208307	-0.232835	0.81589	982.625	1015.88	8821.88	OK	OK	NO	NOT SIGNIFICANT
