## Supplementary Table S3 for "Wild to domesticates: genomes of edible diploid bananas hold traces of several undefined genepools"

### Sheet: D_fd tests SEA
Taxon 1		Taxon 2		Taxon 3		Outgroup
Pop1		Pop2		pop3		Outgroup		fd	fd_sd	fd_err	fd_Z	fd_p	ABBA	BABA	BBAA	ABBA>BBAA	BABA>BBAA	P3->P2	P3 - P1
ITC0728	zebrina	ITC0258	Pisang Madu	ITC0621	banksii	ITC0856	M. schizocarpa	0.0866064	0.13603	0.0172758	5.01317	5.354e-07	4228	2889	1573	PB	PB	NA	NA
ITC0728	zebrina	ITC0312	Pisang Jari Buaya	ITC0621	banksii	ITC0856	M. schizocarpa	0.166036	0.137201	0.0174246	9.52885	1.59036e-21	5204.12	2757.38	1612.12	PB	PB	NA	NA
ITC0728	zebrina	ITC0316	Saing Todhlo	ITC0621	banksii	ITC0856	M. schizocarpa	0.175435	0.140676	0.0178659	9.81955	9.27555e-23	5329.88	2737.12	1635.12	PB	PB	NA	NA
ITC0728	zebrina	ITC0436	Tin-Yo I-King	ITC0621	banksii	ITC0856	M. schizocarpa	0.180689	0.143017	0.0181632	9.94806	2.57148e-23	5309.62	2640.62	1644.12	PB	PB	NA	NA
ITC0249	burmanica	ITC0610	Tuu Gia	ITC0621	banksii	ITC0856	M. schizocarpa	0.385663	0.135513	0.0172102	22.409	3.21415e-111	5026.75	822.25	4190	PB	OK	NA	NA
ITC0249	burmanica	ITC1761	Matti	ITC0621	banksii	ITC0856	M. schizocarpa	0.141703	0.184616	0.0234462	6.04373	1.50594e-09	3100.12	1412.62	4285.12	OK	OK	YES	NO
ITC0728	zebrina	ITC0679	Pisang Sapon	ITC0621	banksii	ITC0856	M. schizocarpa	0.300211	0.173742	0.0220653	13.6056	3.70995e-42	5132.12	1082.12	3785.88	PB	OK	NA	NA
ITC0728	zebrina	ITC0678	Pisang Jaran	ITC0621	banksii	ITC0856	M. schizocarpa	0.22501	0.130224	0.0165385	13.6052	3.72837e-42	4204.88	1016.88	3993.88	PB	OK	NA	NA
ITC0728	zebrina	ITC0568	Malaysian Blood	ITC0621	banksii	ITC0856	M. schizocarpa	-0.164119	0.082889	0.0105269	-15.5904	8.45527e-55	2034.75	4230.5	2609.75	OK	PB	NA	NA
ITC0629	malaccensis	ITC1157	Pisang Oli	ITC0621	banksii	ITC0856	M. schizocarpa	0.113869	0.200035	0.0254045	4.48222	7.38696e-06	3436.12	2049.38	3147.38	PB	OK	NA	NA
ITC0629	malaccensis	ITC0611	Pisang Berlin	ITC0621	banksii	ITC0856	M. schizocarpa	0.116729	0.195509	0.0248297	4.70118	2.5866e-06	3447.88	1996.88	3074.62	PB	OK	NA	NA
ITC0629	malaccensis	ITC1230	Senorita	ITC0621	banksii	ITC0856	M. schizocarpa	0.162895	0.247849	0.0314768	5.17508	2.27811e-07	4045.5	1988.5	2126.75	PB	OK	NA	NA
ITC0629	malaccensis	ITC0413	n°110	ITC0621	banksii	ITC0856	M. schizocarpa	0.0932939	0.15954	0.0202616	4.60448	4.13498e-06	3048.75	1928.5	3374.25	OK	OK	YES	NO
ITC0629	malaccensis	ITC0437	Pisang Kermian	ITC0621	banksii	ITC0856	M. schizocarpa	0.0559446	0.145047	0.0184209	3.03701	0.00238934	2771.38	2110.38	3658.62	OK	OK	YES	NO
ITC0629	malaccensis	ITC0480	Pisang Buntal	ITC0621	banksii	ITC0856	M. schizocarpa	0.221941	0.231961	0.0294591	7.53388	4.92562e-14	4296	1532.5	2773	PB	OK	NA	NA
ITC0629	malaccensis	ITC0673	Sa	ITC0621	banksii	ITC0856	M. schizocarpa	0.00711355	0.158026	0.0200693	0.354449	0.723002	2965	2878.75	2672.25	PB	PB	NA	NA
ITC0629	malaccensis	Pisang_Kermain	Pisang Kermain	ITC0621	banksii	ITC0856	M. schizocarpa	0.0940718	0.136888	0.0173848	5.41117	6.26156e-08	3056.38	1928.12	3038.12	PB	OK	NA	NA
ITC0629	malaccensis	ITC0411	Thong Dok Mak	ITC0621	banksii	ITC0856	M. schizocarpa	0.113448	0.240301	0.0305183	3.71739	0.000201289	3461.62	2086.38	2839.12	PB	OK	NA	NA
ITC0629	malaccensis	ITC0533	Kluai Lep Mu Nang	ITC0621	banksii	ITC0856	M. schizocarpa	-0.12621	0.21825	0.0277177	-4.55339	5.27875e-06	2673.38	4127.38	2144.38	PB	PB	NA	NA
ITC0629	malaccensis	ITC0090	Tjau Lagada	ITC0621	banksii	ITC0856	M. schizocarpa	0.0526722	0.131986	0.0167622	3.14232	0.00167614	2793.88	2128.62	3316.12	OK	OK	YES	NO
ITC0629	malaccensis	ITC0975	Pisang Gu Nin Chio	ITC0621	banksii	ITC0856	M. schizocarpa	0.0796717	0.155553	0.0197553	4.03293	5.50866e-05	2862.88	1894.62	3160.62	OK	OK	YES	NO
ITC0629	malaccensis	ITC0689	Pisang Bangkahulu	ITC0621	banksii	ITC0856	M. schizocarpa	0.142404	0.224229	0.0284771	5.00067	5.71304e-07	3614.25	1884	3028.75	PB	OK	NA	NA
ITC0629	malaccensis	ITC0395	Lidi	ITC0621	banksii	ITC0856	M. schizocarpa	0.0586575	0.134123	0.0170336	3.44364	0.000573949	2503.5	1791.75	3928.5	OK	OK	YES	NO
